# Knowledge-primed neural networks enable biologically interpretable deep learning on single-cell sequencing data

**DOI:** 10.1101/794503

**Authors:** Nikolaus Fortelny, Christoph Bock

## Abstract

Deep learning has emerged as a powerful methodology for predicting a variety of complex biological phenomena. However, its utility for biological discovery has so far been limited, given that generic deep neural networks provide little insight into the biological mechanisms that underlie a successful prediction. Here we demonstrate deep learning on biological networks, where every node has a molecular equivalent (such as a protein or gene) and every edge has a mechanistic interpretation (e.g., a regulatory interaction along a signaling pathway).

With knowledge-primed neural networks (KPNNs), we exploit the ability of deep learning algorithms to assign meaningful weights to multi-layered networks for interpretable deep learning. We introduce three methodological advances in the learning algorithm that enhance interpretability of the learnt KPNNs: Stabilizing node weights in the presence of redundancy, enhancing the quantitative interpretability of node weights, and controlling for the uneven connectivity inherent to biological networks. We demonstrate the power of our approach on two single-cell RNA-seq datasets, predicting T cell receptor stimulation in a standardized *in vitro* model and inferring cell type in Human Cell Atlas reference data comprising 483,084 immune cells.

In summary, we introduce KPNNs as a method that combines the predictive power of deep learning with the interpretability of biological networks. While demonstrated here on single-cell sequencing data, this method is broadly relevant to other research areas where prior domain knowledge can be represented as networks.
