## Supplemental Table 1 for "Knowledge-primed neural networks enable biologically interpretable deep learning on single-cell sequencing data"

### Sheet: Supplementary Table 1
Node	p-value	Adjusted p-value	Mean real node weights	Mean control node weights	Difference
EGFR	7.56823e-30	7.3914e-26	0.00787715	0.050952	-0.0430748
STAT5A	2.8854e-19	5.63597e-16	0.0193089	0.0445676	-0.0252587
SMAD1	8.25675e-12	7.33076e-09	0.00245858	0.013627	-0.0111684
TCF3	4.48728e-10	2.92162e-07	0.0593826	0.0312884	0.0280942
HSF1	5.58113e-09	3.20631e-06	0.000865684	0.00532708	-0.00446139
EZH2	9.06037e-09	4.6572e-06	0.0458697	0.0239664	0.0219033
DUSP3	5.58387e-08	2.26351e-05	0.0745803	0.112378	-0.0377981
RELA	2.12294e-07	7.40478e-05	0.0103824	0.000454362	0.00992804
PTPN1	3.71994e-07	0.000113532	0.000265076	0.00234772	-0.00208264
MAPK14	3.08209e-06	0.000684108	0.130866	0.11574	0.0151264
STAT3	3.22023e-06	0.000698888	0.0489293	0.0315235	0.0174058
STAT5B	4.72473e-06	0.000941703	0.000345313	0.00181163	-0.00146631
RPS6KA4	6.37754e-06	0.00115343	0.00800913	0.00184558	0.00616355
RPS6KA5	6.62541e-06	0.00116259	0.0080765	0.00208461	0.0059919
SREBF1	6.66624e-06	0.00116259	0.00196136	0.00588138	-0.00392002
MAPK3	1.3583e-05	0.00210566	0.03226	0.0542112	-0.0219511
STAT4	5.01058e-05	0.00643883	0.00817535	0.00173471	0.00644064
ATF1	6.89419e-05	0.00863219	0.000404304	2.56245e-05	0.000378679
RUNX1	7.19503e-05	0.00889484	0.00928392	0.00403654	0.00524739
MEF2A	9.27888e-05	0.0109182	0.00696563	0.00193071	0.00503492
CREB1	0.000101998	0.0117194	0.00984348	0.00283082	0.00701267
MYOD1	0.000111781	0.0126468	0.000815304	0.000138891	0.000676412
PRC2	0.000176514	0.0175908	0.00804923	0.00131391	0.00673532
MYC	0.000196257	0.0191324	0.0433848	0.0227374	0.0206474
HDAC1	0.000206641	0.0192303	0.00110086	0.000243125	0.000857739
SUZ12	0.000208718	0.0192303	0.00762303	2.29434e-05	0.00760008
SUZ12.EZH2	0.000235205	0.0208321	0.0125264	0.00221404	0.0103124
REL.RELA	0.000238767	0.0208321	0.000275433	1.54571e-06	0.000273888
SRC	0.000262681	0.0217409	1.36868e-06	1.90767e-05	-1.77081e-05
JUN	0.000290205	0.0234235	0.0169986	0.0260757	-0.00907708
HIF1A	0.000345906	0.0274654	0.000715964	0.00353622	-0.00282026
CREBBP	0.000358134	0.0279368	0.000285759	4.47346e-06	0.000281285
NfKb.p65.p50	0.00037635	0.0289415	0.00133753	0.000321794	0.00101574
MYB	0.000603398	0.0439776	0.00170048	0.00477417	-0.0030737
LAT	0.000610822	0.0441889	0.00990943	0.0244113	-0.0145019
SHC1	0.000654211	0.0460594	0.0109549	0.0249076	-0.0139527
CAMKK2	0.000722656	0.0497022	0.000417771	0.000161858	0.000255913
CBP.p300	0.000769273	0.0518137	0.000194091	1.59971e-05	0.000178094
MAPKAPK2	0.000798813	0.0530714	0.00560979	0.00192896	0.00368083
NOTCH1	0.000851568	0.0558169	0.000568389	0.000272972	0.000295417
MXI1	0.000872992	0.0568396	0.000599981	0.000231105	0.000368876
CDK4	0.00102349	0.0636675	0.000169429	1.92679e-05	0.000150161
ABL1	0.00138004	0.0816844	0.000198198	3.01287e-05	0.000168069
TCF4	0.00150725	0.0876209	0.000901901	0.000224296	0.000677605
USF1	0.00152699	0.0882434	0.00365071	0.00163047	0.00202024
CyclinD.CDK4	0.00219364	0.117713	0.000524355	0.000275937	0.000248418
MAZ	0.00235462	0.123634	0.00375611	0.00706801	-0.0033119
TP53	0.00237004	0.123779	0.00439481	0.0018434	0.00255141
MAPK8	0.00265159	0.13456	0.000972352	0.00026899	0.000703362
GLI3	0.0029016	0.145659	0.000478896	0.000208199	0.000270697
KLF5	0.00306902	0.15138	0.000517875	0.000240069	0.000277806
HDAC2	0.00340488	0.163906	0.000125621	1.03716e-05	0.000115249
YY1	0.00408901	0.191075	0.00428558	3.96276e-05	0.00424595
YAP1	0.00414575	0.192804	6.87247e-07	1.86645e-08	6.68582e-07
E2F2	0.00466204	0.213761	0.000142686	2.61246e-05	0.000116561
CTNNB1	0.00480224	0.219161	0.000369375	0.000188161	0.000181215
EGR1	0.00515735	0.231048	0.00216464	3.97596e-06	0.00216066
SRF	0.00543306	0.240056	0.00023731	1.44925e-05	0.000222818
MAP3K7	0.00557084	0.243977	0.000111778	1.3255e-05	9.85231e-05
RIPK1	0.00567858	0.246485	9.06914e-05	7.54699e-06	8.31444e-05
ISGF3.complex	0.0058071	0.250948	0.00053981	0.00022722	0.000312589
HDAC6	0.00610634	0.260563	0.000597252	0.00360505	-0.0030078
CDX2	0.00637758	0.267096	0.00929054	0.00479678	0.00449376
GSK3B.Axin.APC	0.00639957	0.267096	0.000362011	0.000199167	0.000162845
FLI1	0.00645456	0.267564	0.00132788	0.000100384	0.0012275
FOSL1	0.00662382	0.270672	0.000144397	1.35997e-05	0.000130797
CyclinB.CDK1	0.00711097	0.28231	0.000123198	1.44041e-05	0.000108794
MAML1	0.00724049	0.286288	0.000433357	0.000227139	0.000206218
YWHAZ	0.00748887	0.29139	0.000230404	1.39402e-05	0.000216463
SMAD4	0.00771094	0.29884	0.00234167	0.00110193	0.00123974
SMARCD3	0.00785178	0.302561	0.00253884	0.00124577	0.00129307
APP	0.0078689	0.302561	0.00042454	0.000237589	0.000186951
PIAS1	0.00793779	0.304013	0.000161328	1.29939e-05	0.000148335
MITF	0.0079941	0.304974	0.000621777	0.00119518	-0.000573401
AKT1	0.00804008	0.305534	8.18898e-05	7.73006e-06	7.41597e-05
MAP2K3	0.00826801	0.312978	0.000124499	1.19812e-05	0.000112518
GRK2	0.00867832	0.324734	0.000343244	0.000707294	-0.00036405
AKT	0.00885652	0.3264	0.000105203	1.03938e-05	9.48088e-05
SMAD3.SMAD4	0.00919174	0.333717	0.000115525	3.13391e-05	8.41862e-05
CoREST.HDAC.complex	0.0109047	0.375864	6.44259e-05	2.98951e-07	6.4127e-05
ROCK1	0.0110069	0.375864	9.1545e-05	8.02172e-06	8.35233e-05
PAK1	0.0110781	0.376979	0.000566123	0.00117072	-0.000604599
MAP3K1	0.0123003	0.404448	3.69768e-06	1.36439e-05	-9.94626e-06
GLI1	0.0129127	0.418972	5.50312e-05	6.1505e-06	4.88807e-05
DVL3	0.0136879	0.432851	7.99677e-05	1.00288e-05	6.99389e-05
PTCH1	0.0138356	0.435883	6.48648e-05	1.21032e-05	5.27616e-05
JAK2	0.0140916	0.4403	0.000555893	0.0010012	-0.000445307
SP1	0.0142961	0.444652	0.00479928	0.00775422	-0.00295494
PIN1	0.0146527	0.451431	0.00012923	9.96681e-06	0.000119263
Myog.SWI.SNF.complex	0.015197	0.458084	0.000108218	1.28871e-05	9.5331e-05
IKBKB	0.0163311	0.487753	7.57331e-05	1.10924e-05	6.46407e-05
HNF4A	0.017036	0.505713	8.94195e-05	8.24348e-06	8.1176e-05
RPS6KB1	0.0173868	0.514561	0.000606174	0.00099621	-0.000390036
MYOG	0.0176668	0.51856	2.85368e-06	3.1267e-07	2.54101e-06
NFKB1	0.0182311	0.525225	0.00038226	0.000202927	0.000179332
PLK1	0.0191859	0.543119	0.000195337	1.48917e-05	0.000180445
MAPK1	0.0203673	0.567357	0.0433291	0.0551885	-0.0118594
CASP8	0.0203907	0.567357	0.00302403	0.00146739	0.00155664
LCK	0.0210144	0.578525	0.00129101	0.000853823	0.000437185
AXIN1	0.0210382	0.578525	0.000435558	0.000241611	0.000193947
ADAM17	0.0216568	0.584276	0.00309656	0.00158736	0.0015092
TP63	0.0219106	0.589494	4.83301e-06	1.09478e-05	-6.11484e-06
STK4	0.0222315	0.594852	8.6455e-05	5.42746e-06	8.10275e-05
ZNF217	0.0241563	0.622373	5.43683e-08	4.58914e-13	5.43679e-08
REL	0.0243249	0.622373	2.69181e-06	2.59912e-10	2.69155e-06
NCOA3	0.0249711	0.626933	0.00345912	0.00183989	0.00161924
STK11	0.0254794	0.631948	0.000578183	0.000999082	-0.000420899
PAX6	0.026019	0.641693	0.000122101	2.67001e-05	9.54005e-05
CEBPD	0.0265609	0.653407	9.14982e-08	1.72188e-08	7.42794e-08
SMARCA4	0.0283558	0.683784	2.75396e-05	2.39491e-07	2.73001e-05
MAFA	0.0295687	0.704337	0.00363309	0.00209578	0.0015373
CCND1	0.0297454	0.706824	0.00281133	0.0017263	0.00108503
FOXO3	0.0300573	0.712448	0.00368586	0.00208121	0.00160466
MEF2D	0.0301593	0.712448	0.0025563	0.00157447	0.000981832
MYOD1.SWI.SNF.complex	0.0332843	0.763066	1.8263e-05	1.6385e-07	1.80992e-05
CSNK1D	0.0341264	0.773295	3.84733e-06	6.18552e-07	3.22878e-06
ERBB2	0.034219	0.7736	0.00371215	0.00781661	-0.00410446
PML	0.0348828	0.783168	0.000609532	0.0011704	-0.000560868
EED	0.0356446	0.794789	0.00108481	7.64942e-06	0.00107716
MAP3K11	0.0364872	0.805704	0.00316072	0.00158236	0.00157837
SOX2	0.0365715	0.805704	1.72325e-06	3.02464e-07	1.42078e-06
ATR	0.0365754	0.805704	8.37722e-07	1.07543e-08	8.26968e-07
IRF3	0.0366291	0.805704	3.56526e-05	9.31461e-07	3.47211e-05
STAT2	0.0373362	0.819412	9.48226e-06	2.47319e-07	9.23494e-06
KDM1A	0.0375439	0.821382	4.0852e-08	2.00782e-12	4.085e-08
PLCG1	0.0377795	0.821755	0.000585951	0.00150451	-0.000918554
CAPN2	0.0383526	0.832367	0.000588463	0.00100846	-0.000419992
MYOD.HEB	0.039413	0.847844	1.66728e-05	2.07111e-07	1.64657e-05
GTF2I	0.0411003	0.874786	0.000657063	0.00106301	-0.000405944
TEAD4	0.041473	0.877726	1.11011e-11	4.02134e-15	1.1097e-11
FOXP3	0.0434232	0.9009	4.95129e-05	6.90161e-06	4.26113e-05
SREBF2	0.0434524	0.9009	0.000625089	0.00101033	-0.000385242
FOXO4	0.0441905	0.911396	7.93486e-05	1.1446e-05	6.79026e-05
CDK2	0.0443981	0.912858	0.000417576	0.000728199	-0.000310623
MAF	0.0461558	0.935216	0.000345143	0.000229234	0.000115909
ID2	0.0468658	0.947637	2.2974e-06	7.29767e-06	-5.00026e-06
NR3C1	0.0477415	0.963347	0.0259464	0.0217547	0.00419163
GRB2	0.0480979	0.968539	0.000910476	0.00222212	-0.00131164
DUSP1	0.049059	0.981819	0.00246275	0.00147193	0.000990822
TAL1	0.0495818	0.987401	0.00768434	0.0107338	-0.0030495
SMO	0.0498328	0.987401	1.33433e-06	3.58597e-06	-2.25164e-06
UBTF	0.0522554	1	0.000701582	0.00119456	-0.000492976
TEAD1	0.0537683	1	1.20734e-11	4.02134e-15	1.20694e-11
TFEB	0.0543196	1	0.000527354	0.000916587	-0.000389233
MYBL2	0.057844	1	1.15827e-06	3.15633e-06	-1.99805e-06
SOX9	0.0589985	1	8.50763e-08	5.92662e-10	8.44837e-08
TAB1	0.0591722	1	0.00257687	0.00166099	0.000915876
CDK1	0.0599947	1	0.000207584	0.00282991	-0.00262233
SIK1	0.0623152	1	3.00066e-06	6.08942e-06	-3.08876e-06
STAT6	0.062782	1	3.50482e-05	8.42674e-06	2.66214e-05
ASH2L	0.0629254	1	1.6465e-15	4.02134e-15	-2.37484e-15
CBX3	0.0629254	1	1.6465e-15	4.02134e-15	-2.37484e-15
CHD7	0.0629254	1	1.6465e-15	4.02134e-15	-2.37484e-15
CUL3	0.0629254	1	1.6465e-15	4.02134e-15	-2.37484e-15
GATA3	0.0629254	1	1.6465e-15	4.02134e-15	-2.37484e-15
HMT	0.0629254	1	1.6465e-15	4.02134e-15	-2.37484e-15
HSF2	0.0629254	1	1.6465e-15	4.02134e-15	-2.37484e-15
MLL.SET.subcomplex	0.0629254	1	1.6465e-15	4.02134e-15	-2.37484e-15
PRKACA	0.0629254	1	1.6465e-15	4.02134e-15	-2.37484e-15
RBBP5	0.0629254	1	1.6465e-15	4.02134e-15	-2.37484e-15
SETDB1	0.0629254	1	1.6465e-15	4.02134e-15	-2.37484e-15
SRY	0.0629254	1	1.6465e-15	4.02134e-15	-2.37484e-15
TBP	0.0629254	1	1.6465e-15	4.02134e-15	-2.37484e-15
WT1	0.0629254	1	1.6465e-15	4.02134e-15	-2.37484e-15
RFXAP	0.0649605	1	1.66588e-15	4.02134e-15	-2.35546e-15
CDC25C	0.0674092	1	0.00261335	0.001672	0.000941356
PRKCD	0.0695313	1	5.65998e-05	1.82099e-05	3.83899e-05
EWSR1	0.0701681	1	0.00230757	0.00141848	0.000889095
CUX1	0.0713817	1	5.60927e-07	0.0017922	-0.00179163
RBPJ	0.0714901	1	1.36743e-05	7.94866e-07	1.28794e-05
AR	0.0715068	1	0.00357371	0.00187339	0.00170032
POLR2A	0.0719811	1	0.00234798	0.00367126	-0.00132327
EP300	0.0721204	1	0.00816575	0.0107394	-0.00257366
KMT2A	0.0743173	1	4.35954e-11	4.02134e-15	4.35913e-11
NCOR1	0.0762819	1	2.84514e-07	5.46029e-09	2.79053e-07
NAE	0.0793077	1	3.46805e-10	3.16635e-11	3.15141e-10
LEF1	0.0806979	1	2.33848e-05	1.79156e-06	2.15933e-05
MYCN	0.0835544	1	3.69194e-05	3.64042e-06	3.3279e-05
CXCL1	0.0844401	1	2.84104e-10	8.02308e-10	-5.18204e-10
LATS1	0.088625	1	7.06553e-07	4.85167e-05	-4.78102e-05
PBX1	0.0886539	1	6.5961e-09	4.02134e-15	6.5961e-09
PPARD	0.0889738	1	9.55802e-06	5.1034e-06	4.45463e-06
FOXM1	0.0909636	1	6.9905e-06	0.00072732	-0.000720329
MEIS1	0.0913998	1	1.86056e-15	4.02134e-15	-2.16078e-15
TFDP1	0.0952889	1	0.000231917	0.000101099	0.000130818
HOXB7	0.0956174	1	1.94229e-05	2.59576e-06	1.68271e-05
KHSRP	0.0969825	1	0.00310076	0.00189691	0.00120384
HTT	0.0983967	1	3.55699e-07	3.48579e-09	3.52213e-07
CHUK	0.100737	1	5.66912e-07	3.49056e-09	5.63421e-07
SIRT2	0.105823	1	5.52724e-06	4.9956e-05	-4.44287e-05
PPP2CB	0.106119	1	2.77088e-08	6.83789e-10	2.7025e-08
NR1H3	0.110783	1	3.42447e-05	3.37959e-06	3.08651e-05
HMGA2	0.112217	1	4.07032e-07	3.03362e-05	-2.99292e-05
p38	0.112598	1	0.00211216	0.00143329	0.000678865
KLF1	0.113004	1	3.39606e-05	4.03389e-06	2.99267e-05
GNG12	0.115206	1	2.76604e-10	7.26433e-10	-4.49829e-10
PRMT5	0.115308	1	3.66019e-06	7.3115e-06	-3.65131e-06
CDKN1A	0.115984	1	0.00257301	0.00169779	0.000875224
TFAP2A	0.121609	1	1.99495e-05	1.68283e-06	1.82667e-05
PGR	0.124065	1	0.000632163	0.000923939	-0.000291776
AHR.ARNT	0.126506	1	6.82395e-08	3.87796e-10	6.78517e-08
RPS6KA3	0.129614	1	0.000661269	0.000971361	-0.000310093
JUND	0.130428	1	0.000740908	0.00104046	-0.000299549
KLF4	0.132295	1	1.51841e-06	1.86863e-07	1.33154e-06
WWTR1	0.134818	1	2.15215e-09	1.15933e-07	-1.13781e-07
SET	0.135927	1	3.779e-05	2.50236e-06	3.52876e-05
RXRB	0.139249	1	7.84903e-09	2.2584e-09	5.59063e-09
RUNX3	0.142797	1	7.08283e-06	4.86134e-07	6.5967e-06
IKZF1	0.143107	1	1.84314e-05	2.89308e-06	1.55383e-05
ARNT	0.144406	1	5.0756e-05	1.85608e-06	4.88999e-05
SMC3	0.145723	1	1.59678e-05	1.42368e-06	1.45441e-05
VDR	0.146592	1	2.7375e-05	3.10571e-06	2.42693e-05
NR2F2	0.147923	1	1.523e-14	4.02134e-15	1.12087e-14
PRKDC	0.149063	1	1.02985e-07	5.10822e-10	1.02474e-07
CSNK2A1	0.152195	1	0.00157335	0.000659236	0.000914111
ZEB1	0.156885	1	3.20676e-08	5.53818e-14	3.20675e-08
NR2F1	0.160116	1	5.18402e-14	4.02134e-15	4.78189e-14
VAV1	0.160879	1	0.000514418	0.000842358	-0.00032794
GATA1	0.16193	1	2.52614e-07	2.246e-09	2.50368e-07
TRIM28	0.165604	1	2.30205e-08	4.30055e-09	1.872e-08
TBX3	0.165702	1	1.47906e-07	2.14553e-09	1.4576e-07
TCF7L2	0.167266	1	2.77269e-05	2.48113e-06	2.52458e-05
CSNK1E	0.167855	1	1.05805e-07	2.05773e-09	1.03747e-07
GSK3A	0.171272	1	7.55662e-06	1.20447e-05	-4.48811e-06
NR2F6	0.174286	1	2.34828e-08	7.53309e-09	1.59497e-08
BMI1	0.177641	1	5.07195e-07	2.72773e-09	5.04468e-07
SYK	0.184677	1	4.66309e-06	1.89795e-06	2.76514e-06
NAE1	0.184751	1	1.75032e-06	3.82175e-07	1.36815e-06
CYLD	0.187286	1	6.33685e-08	1.11136e-09	6.22572e-08
X14.3.3	0.188008	1	2.92307e-06	3.21091e-09	2.91986e-06
ETS1	0.191656	1	0.0108592	0.0132805	-0.00242129
NLK	0.193146	1	5.86312e-07	4.66864e-09	5.81644e-07
NFY	0.195638	1	4.91216e-10	1.63374e-09	-1.14252e-09
DYRK1B	0.197155	1	2.57661e-07	3.44964e-09	2.54211e-07
RORA	0.203961	1	0.00054641	0.000734804	-0.000188394
CEBPB	0.204492	1	0.0318399	0.0280333	0.00380662
PPP2CA	0.213125	1	2.25077e-08	3.52102e-09	1.89867e-08
ATF2	0.221731	1	0.00422184	0.0029663	0.00125554
MEF2C	0.224304	1	0.00254009	0.00174812	0.000791976
PAX7	0.227714	1	2.52164e-08	9.3251e-11	2.51232e-08
ILF3	0.231171	1	2.60874e-07	3.70031e-09	2.57174e-07
RUNX2	0.257901	1	0.000536046	0.000708681	-0.000172635
MAP4K1	0.257925	1	3.94986e-05	1.00582e-05	2.94404e-05
PDX1	0.262472	1	5.79884e-11	4.02134e-15	5.79844e-11
PRDM1	0.262715	1	1.58879e-06	3.94488e-09	1.58485e-06
E4F1	0.263335	1	3.8636e-11	1.64466e-07	-1.64427e-07
RCOR1	0.267635	1	2.37732e-07	3.59601e-14	2.37732e-07
DLX5	0.275278	1	4.023e-07	3.96754e-09	3.98332e-07
CyclinE.CDK2	0.279668	1	0.000631796	0.000827425	-0.000195628
AHR	0.285657	1	2.68303e-11	4.02134e-15	2.68263e-11
LATS2	0.288367	1	4.99466e-07	5.51379e-10	4.98915e-07
AMPK	0.291623	1	1.09105e-05	6.97667e-06	3.93384e-06
ELK1	0.294608	1	0.0346362	0.0314943	0.00314184
HOXA9	0.294936	1	1.00297e-09	1.86367e-09	-8.60702e-10
MAFF	0.300522	1	1.01112e-09	1.86594e-09	-8.54821e-10
PAX3	0.306903	1	1.6465e-15	3.80051e-12	-3.79886e-12
ELF1	0.309568	1	2.23729e-11	4.02134e-15	2.23689e-11
MLL2.complex	0.314253	1	1.28436e-12	4.02134e-15	1.28034e-12
FOXA2	0.317202	1	1.05923e-10	4.02134e-15	1.05919e-10
MSX1	0.319137	1	5.82298e-12	4.02134e-15	5.81896e-12
HNF1A	0.320151	1	2.18909e-11	4.02134e-15	2.18868e-11
SF1	0.320429	1	2.05433e-12	4.02134e-15	2.05031e-12
SETDB1.NLK.CHD7	0.320626	1	2.90636e-11	4.02134e-15	2.90596e-11
HAND1	0.323031	1	3.92682e-07	7.78425e-10	3.91904e-07
KMT2D	0.323049	1	1.05858e-12	4.02134e-15	1.05456e-12
BCL3	0.32306	1	5.77644e-12	4.02134e-15	5.77242e-12
MLL1.complex	0.323284	1	4.28781e-12	4.02134e-15	4.28379e-12
PRKG1	0.323446	1	1.45625e-07	7.8384e-10	1.44842e-07
MAX	0.32347	1	0.0155111	0.0140751	0.00143606
RB1	0.323562	1	0.00426733	0.00342817	0.000839166
NFE2L2	0.325304	1	1.59032e-07	9.91819e-10	1.5804e-07
NR1H4	0.327744	1	9.37752e-08	1.64176e-09	9.21335e-08
NFATC1	0.331502	1	0.00257149	0.00204438	0.000527116
PRRX1	0.334035	1	4.74215e-06	7.38962e-06	-2.64747e-06
REST	0.334772	1	1.41186e-14	4.02134e-15	1.00973e-14
NR4A2	0.339316	1	0.00160529	0.00124277	0.000362523
P300.PCAF	0.342799	1	0.000141017	0.000100543	4.04745e-05
FOXO	0.352378	1	0.00229942	0.00175992	0.0005395
PRKCA	0.37704	1	2.32526e-05	8.45994e-06	1.47927e-05
NFYB	0.40093	1	7.89678e-15	4.02134e-15	3.87544e-15
SMAD2	0.410459	1	0.000787985	0.000948475	-0.00016049
CASP3	0.442625	1	0.00196104	0.00164424	0.000316802
SIRT1	0.446618	1	6.57274e-05	4.0823e-05	2.49044e-05
FOS	0.457921	1	0.00135508	0.0011418	0.000213281
TCF12	0.491284	1	6.2583e-09	2.83755e-09	3.42075e-09
KAT2B	0.495818	1	1.14175e-06	5.92916e-07	5.48838e-07
GSK3B	0.502275	1	0.019885	0.0184674	0.00141757
POU2F1	0.506342	1	1.44246e-09	2.30909e-09	-8.66629e-10
POU3F1	0.511775	1	8.36559e-08	2.31475e-07	-1.47819e-07
RFX.complex	0.526518	1	1.44791e-09	9.52822e-10	4.95086e-10
POU5F1	0.534051	1	0.0222869	0.024314	-0.00202712
PPARG	0.551482	1	0.00076104	0.000870713	-0.000109674
RFXANK	0.577249	1	3.00741e-15	4.02134e-15	-1.01394e-15
GATA2	0.608183	1	0.024566	0.0258941	-0.00132805
E2F1	0.628998	1	0.0125719	0.0135793	-0.00100745
MAFK	0.636364	1	1.66448e-09	2.34922e-09	-6.84734e-10
RXRA	0.676413	1	0.000930739	0.0010293	-9.85617e-05
CRX	0.67821	1	9.76326e-05	8.60671e-05	1.15655e-05
GATA6	0.68035	1	3.76741e-09	4.73604e-09	-9.68631e-10
ID3	0.689778	1	1.56279e-06	1.96627e-06	-4.03476e-07
NR4A1	0.728342	1	0.0010395	0.00095043	8.90659e-05
SMAD3	0.743111	1	0.00365539	0.00390346	-0.000248076
RARG	0.780925	1	6.07623e-06	5.28189e-06	7.94347e-07
STAT1	0.815942	1	0.0156118	0.0161383	-0.000526567
CIITA	0.829578	1	0.000917453	0.000879779	3.76733e-05
ATF4	0.836302	1	4.63685e-06	5.06793e-06	-4.31083e-07
PRKAA1	0.865513	1	5.80017e-06	6.20288e-06	-4.02711e-07
NFYA	0.873704	1	2.84579e-06	3.18067e-06	-3.3488e-07
RARB	0.876345	1	6.83829e-06	6.46667e-06	3.7162e-07
RFX5	0.902111	1	5.85697e-06	5.6186e-06	2.38376e-07
JDP2	0.919385	1	0.00252684	0.00258548	-5.86343e-05
CRTC1	0.955726	1	3.46575e-07	3.25784e-07	2.07909e-08
ESR1	0.960915	1	0.00988282	0.00979918	8.36381e-05
CEBPA	0.978257	1	0.00102414	0.00101856	5.57363e-06
HMGA1	0.988313	1	4.28996e-05	4.34597e-05	-5.60102e-07
BRCA1	0.991122	1	5.5312e-05	5.57909e-05	-4.78896e-07
