## Supplemental Table 2 for "Knowledge-primed neural networks enable biologically interpretable deep learning on single-cell sequencing data"

### Sheet: Supplementary Table 2
Category	Database	p-value	Adjusted p-value	z-score	Enrichment score	Genes
Signaling mediated by p38-alpha and p38-beta_Homo sapiens_e9dd8c21-6195-11e5-8ac5-06603eb7f303	NCI-Nature_2016	2.26866e-12	1.03224e-10	-1.67649	44.9497	MEF2A,ATF1,RPS6KA4,RPS6KA5,CREB1,MAPK14
Regulation of nuclear SMAD2/3 signaling_Homo sapiens_246aac04-6195-11e5-8ac5-06603eb7f303	NCI-Nature_2016	2.22645e-12	1.03224e-10	-1.57404	42.2323	CREBBP,CREB1,HDAC1,MYOD1,MYC,TCF3,RUNX1
p38 MAPK Signaling Pathway _Homo sapiens_h_p38mapkPathway	BioCarta_2016	1.38325e-10	1.20343e-08	-1.67842	38.1024	MEF2A,RPS6KA5,CREB1,MYC,MAPK14
Notch-mediated HES/HEY network_Homo sapiens_8ee56389-6194-11e5-8ac5-06603eb7f303	NCI-Nature_2016	1.64098e-09	4.97765e-08	-1.44904	29.3111	CREBBP,HDAC1,MYOD1,STAT3,TCF3
Glucocorticoid receptor regulatory network_Homo sapiens_dfba0dfb-6192-11e5-8ac5-06603eb7f303	NCI-Nature_2016	2.55254e-08	5.80703e-07	-1.67247	29.2408	CREBBP,CREB1,HDAC1,MAPK14,RELA
Control of skeletal myogenesis by HDAC and calcium/calmodulin-dependent kinase (CaMK)_Homo sapiens_h_hdacPathway	BioCarta_2016	6.48905e-09	2.82273e-07	-1.51034	28.4747	MEF2A,CREBBP,MYOD1,MAPK14
ErbB1 downstream signaling_Homo sapiens_30d60550-6192-11e5-8ac5-06603eb7f303	NCI-Nature_2016	8.88689e-08	1.61741e-06	-1.62567	26.3946	ATF1,RPS6KA4,RPS6KA5,CREB1,STAT3
PDGF signaling pathway_Homo sapiens_P00047	Panther_2016	1.22855e-07	3.5628e-06	-1.64902	26.2396	RPS6KA4,RPS6KA5,MYC,STAT3,STAT4
Human Cytomegalovirus and Map Kinase Pathways_Homo sapiens_h_hcmvPathway	BioCarta_2016	6.4093e-07	1.11522e-05	-1.53403	21.8758	CREB1,MAPK14,RELA
Transcription factor CREB and its extracellular signals_Homo sapiens_h_crebPathway	BioCarta_2016	3.32157e-06	4.00253e-05	-1.69372	21.3664	RPS6KA5,CREB1,MAPK14
MAPKinase Signaling Pathway_Homo sapiens_h_mapkPathway	BioCarta_2016	3.88303e-07	9.07408e-06	-1.40168	20.6908	MEF2A,CREB1,MYC,MAPK14
Regulation of retinoblastoma protein_Homo sapiens_407a3468-6195-11e5-8ac5-06603eb7f303	NCI-Nature_2016	6.67864e-07	8.60497e-06	-1.42625	20.2801	CREBBP,HDAC1,MYOD1,MAPK14
IL12-mediated signaling events_Homo sapiens_7acdea19-6193-11e5-8ac5-06603eb7f303	NCI-Nature_2016	5.87215e-07	8.60497e-06	-1.39362	19.9955	STAT3,STAT4,MAPK14,RELA
Signaling events mediated by HDAC Class I_Homo sapiens_97e84126-6195-11e5-8ac5-06603eb7f303	NCI-Nature_2016	7.56481e-07	8.60497e-06	-1.28424	18.1009	CREBBP,HDAC1,STAT3,RELA
Erk1/Erk2 Mapk Signaling pathway_Homo sapiens_h_erkPathway	BioCarta_2016	1.75504e-06	2.5448e-05	-1.33615	17.708	RPS6KA5,MYC,STAT3
p38 MAPK pathway_Homo sapiens_P05918	Panther_2016	5.61244e-06	8.13804e-05	-1.40485	16.9853	RPS6KA4,RPS6KA5,MAPK14
CCKR signaling map ST_Homo sapiens_P06959	Panther_2016	2.90963e-05	0.000281264	-1.61839	16.9039	CREB1,MYC,STAT3,MAPK14
fMLP induced chemokine gene expression in HMC-1 cells_Homo sapiens_h_fMLPpathway	BioCarta_2016	4.60061e-06	4.00253e-05	-1.35044	16.596	MAPK14,RELA,CAMKK2
The PRC2 Complex Sets Long-term Gene Silencing Through Modification of Histone Tails_Homo sapiens_h_prc2Pathway	BioCarta_2016	4.17199e-07	9.07408e-06	-1.04472	15.3466	SUZ12,HDAC1,EZH2
NFkB activation by Nontypeable Hemophilus influenzae_Homo sapiens_h_nthiPathway	BioCarta_2016	4.1435e-06	4.00253e-05	-1.15329	14.2938	CREBBP,MAPK14,RELA
WNT Signaling Pathway_Homo sapiens_h_wntPathway	BioCarta_2016	4.60061e-06	4.00253e-05	-0.963563	11.8415	CREBBP,HDAC1,MYC
Interleukin signaling pathway_Homo sapiens_P00036	Panther_2016	0.000111431	0.000646298	-1.22492	11.1494	MYC,STAT3,STAT4
IL6-mediated signaling events_Homo sapiens_e684d5d2-6193-11e5-8ac5-06603eb7f303	NCI-Nature_2016	1.70063e-05	9.67231e-05	-1.00968	11.0883	MYC,STAT3,MAPK14
EGF receptor signaling pathway_Homo sapiens_P00018	Panther_2016	0.000224868	0.00108686	-1.2773	10.7294	STAT3,STAT4,MAPK14
Retinoic acid receptors-mediated signaling_Homo sapiens_5797691b-6195-11e5-8ac5-06603eb7f303	NCI-Nature_2016	3.71751e-06	3.38293e-05	-0.824046	10.3026	CREBBP,HDAC1,MAPK14
Mechanism of Gene Regulation by Peroxisome Proliferators via PPARa_Homo sapiens_h_pparaPathway	BioCarta_2016	2.46531e-05	0.000178735	-0.939238	9.96588	CREBBP,MYC,RELA
CD40/CD40L signaling_Homo sapiens_1971792f-6190-11e5-8ac5-06603eb7f303	NCI-Nature_2016	4.60061e-06	3.80596e-05	-0.785769	9.65657	MYC,MAPK14,RELA
IL2-mediated signaling events_Homo sapiens_a2a1883c-6193-11e5-8ac5-06603eb7f303	NCI-Nature_2016	2.92033e-05	0.000147639	-0.918271	9.58788	MYC,STAT3,MAPK14
IL23-mediated signaling events_Homo sapiens_b71d0ffd-6193-11e5-8ac5-06603eb7f303	NCI-Nature_2016	8.76079e-06	5.69451e-05	-0.790636	9.20713	STAT3,STAT4,RELA
E2F transcription factor network_Homo sapiens_bb4d0fd3-6191-11e5-8ac5-06603eb7f303	NCI-Nature_2016	6.55886e-05	0.000298428	-0.884479	8.5194	CREBBP,HDAC1,MYC
IL12 signaling mediated by STAT4_Homo sapiens_72cf19b8-6193-11e5-8ac5-06603eb7f303	NCI-Nature_2016	5.61244e-06	4.2561e-05	-0.683042	8.25834	CREBBP,STAT3,STAT4
Regulation of Androgen receptor activity_Homo sapiens_094a8cb0-6195-11e5-8ac5-06603eb7f303	NCI-Nature_2016	2.46531e-05	0.000131967	-0.77167	8.18789	CREBBP,HDAC1,MAPK14
Presenilin action in Notch and Wnt signaling_Homo sapiens_f51de83a-6194-11e5-8ac5-06603eb7f303	NCI-Nature_2016	1.70063e-05	9.67231e-05	-0.742702	8.1563	CREBBP,HDAC1,MYC
Validated targets of C-MYC transcriptional repression_Homo sapiens_6bbdafa6-6196-11e5-8ac5-06603eb7f303	NCI-Nature_2016	4.39528e-05	0.000210511	-0.798512	8.01098	CREB1,HDAC1,MYC
Trk receptor signaling mediated by the MAPK pathway_Homo sapiens_4980bb81-6196-11e5-8ac5-06603eb7f303	NCI-Nature_2016	6.76149e-06	4.73304e-05	-0.658392	7.83768	RPS6KA5,CREB1,MAPK14
p73 transcription factor network_Homo sapiens_a88c505e-6194-11e5-8ac5-06603eb7f303	NCI-Nature_2016	8.33071e-05	0.000360998	-0.757607	7.11618	MYC,MAPK14,RELA
C-MYB transcription factor network_Homo sapiens_61020228-618e-11e5-8ac5-06603eb7f303	NCI-Nature_2016	9.67018e-05	0.000399994	-0.695161	6.42598	CREBBP,MYOD1,MYC
p38 signaling mediated by MAPKAP kinases_Homo sapiens_9d980dbc-6194-11e5-8ac5-06603eb7f303	NCI-Nature_2016	1.51679e-06	1.53365e-05	-0.467115	6.25884	CREB1,TCF3,MAPK14
p53 pathway feedback loops 2_Homo sapiens_P04398	Panther_2016	0.00111121	0.00358056	-0.685186	4.66084	MYC,MAPK14
Ras Pathway_Homo sapiens_P04393	Panther_2016	0.00259152	0.0066251	-0.638881	3.80486	STAT3,MAPK14
Wnt signaling pathway_Homo sapiens_P00057	Panther_2016	0.0033643	0.00750498	-0.623834	3.55244	CREBBP,HDAC1,MYC
Role of Erk5 in Neuronal Survival_Homo sapiens_h_erk5Pathway	BioCarta_2016	0.000369436	0.00138756	-0.448037	3.54108	MEF2A,CREB1
Oxidative stress response_Homo sapiens_P00046	Panther_2016	0.000314155	0.0013015	-0.381406	3.07628	MYC,MAPK14
Toll receptor signaling pathway_Homo sapiens_P00054	Panther_2016	0.00131647	0.00381777	-0.446829	2.96373	MAPK14,RELA
Role of EGF Receptor Transactivation by GPCRs in Cardiac Hypertrophy_Homo sapiens_h_cardiacegfPathway	BioCarta_2016	0.000597399	0.0018562	-0.362275	2.68914	MYC,RELA
JAK/STAT signaling pathway_Homo sapiens_P00038	Panther_2016	0.000104273	0.000646298	-0.284646	2.60977	STAT3,STAT4
Bioactive Peptide Induced Signaling Pathway_Homo sapiens_h_biopeptidesPathway	BioCarta_2016	0.000597399	0.0018562	-0.351271	2.60746	STAT3,MAPK14
Insulin/IGF pathway-mitogen activated protein kinase kinase/MAP kinase cascade_Homo sapiens_P00032	Panther_2016	0.000460589	0.00166964	-0.32824	2.52187	RPS6KA4,RPS6KA5
p53 pathway_Homo sapiens_P00059	Panther_2016	0.00274142	0.0066251	-0.411489	2.42749	CREBBP,HDAC1
Heterotrimeric G-protein signaling pathway-Gi alpha and Gs alpha mediated pathway_Homo sapiens_P00026	Panther_2016	0.00850445	0.0164419	-0.402958	1.92097	CREBBP,CREB1
Angiogenesis_Homo sapiens_P00005	Panther_2016	0.0105357	0.0190959	-0.223682	1.01842	STAT3,MAPK14
TGF-beta signaling pathway_Homo sapiens_P00052	Panther_2016	0.00417556	0.00864937	-0.180567	0.989237	CREBBP,MAPK14
Inflammation mediated by chemokine and cytokine signaling pathway_Homo sapiens_P00031	Panther_2016	0.0179446	0.029876	-0.220159	0.885143	STAT3,RELA
Angiopoietin receptor Tie2-mediated signaling_Homo sapiens_ad60647c-6188-11e5-8ac5-06603eb7f303	NCI-Nature_2016	0.00126358	0.00328531	-0.054501	0.363729	MAPK14,RELA
Signaling events mediated by Stem cell factor receptor (c-Kit)_Homo sapiens_c6b6861c-6195-11e5-8ac5-06603eb7f303	NCI-Nature_2016	0.00148143	0.00374472	-0.0127318	0.0829445	CREBBP,STAT3
NFAT and Hypertrophy of the heart_Homo sapiens_h_nfatPathway	BioCarta_2016	0.00106253	0.00298194	0.0217432	-0.148878	CREBBP,CAMKK2
Keratinocyte Differentiation_Homo sapiens_h_keratinocytePathway	BioCarta_2016	0.0015385	0.0041828	0.0260429	-0.168678	MAPK14,RELA
BCR signaling pathway_Homo sapiens_acbf44e2-618c-11e5-8ac5-06603eb7f303	NCI-Nature_2016	0.0022344	0.00462115	0.119911	-0.731911	MAPK14,RELA
IFN-gamma pathway_Homo sapiens_51b1ed75-6193-11e5-8ac5-06603eb7f303	NCI-Nature_2016	0.000878417	0.00266453	0.107286	-0.755016	CREBBP,STAT3
IL2 signaling events mediated by PI3K_Homo sapiens_8bbf39aa-6193-11e5-8ac5-06603eb7f303	NCI-Nature_2016	0.000672309	0.00218501	0.110002	-0.80354	MYC,RELA
Hedgehog signaling events mediated by Gli proteins_Homo sapiens_153b6970-6193-11e5-8ac5-06603eb7f303	NCI-Nature_2016	0.00121174	0.00324318	0.136556	-0.917071	CREBBP,HDAC1
Ceramide signaling pathway_Homo sapiens_d3747df2-6190-11e5-8ac5-06603eb7f303	NCI-Nature_2016	0.00106253	0.00302157	0.149803	-1.02572	MYC,RELA
FGF signaling pathway_Homo sapiens_98ed0df6-6192-11e5-8ac5-06603eb7f303	NCI-Nature_2016	0.00190268	0.00412246	0.186573	-1.16879	STAT3,MAPK14
Signaling events mediated by TCPTP_Homo sapiens_cd5ca44d-6195-11e5-8ac5-06603eb7f303	NCI-Nature_2016	0.000968347	0.00284257	0.172008	-1.19372	CREBBP,STAT3
Role of Calcineurin-dependent NFAT signaling in lymphocytes_Homo sapiens_61bdd46d-6195-11e5-8ac5-06603eb7f303	NCI-Nature_2016	0.0015385	0.00378388	0.217136	-1.40638	CREBBP,MAPK14
ATF-2 transcription factor network_Homo sapiens_c76c900a-618a-11e5-8ac5-06603eb7f303	NCI-Nature_2016	0.0018394	0.00412246	0.225535	-1.42049	CREB1,MAPK14
Signal transduction through IL1R_Homo sapiens_h_il1rPathway	BioCarta_2016	0.000711383	0.00206301	0.197599	-1.43226	MAPK14,RELA
p53 pathway_Homo sapiens_a0de862d-6194-11e5-8ac5-06603eb7f303	NCI-Nature_2016	0.00177716	0.00412246	0.244655	-1.54933	CREBBP,MAPK14
LKB1 signaling events_Homo sapiens_4623bf6d-6194-11e5-8ac5-06603eb7f303	NCI-Nature_2016	0.00121174	0.00324318	0.231166	-1.55244	CREB1,MYC
AP-1 transcription factor network_Homo sapiens_3ce2f9c5-6189-11e5-8ac5-06603eb7f303	NCI-Nature_2016	0.00259152	0.00491309	0.261121	-1.55511	CREB1,MYC
TNF/Stress Related Signaling_Homo sapiens_h_stressPathway	BioCarta_2016	0.000288167	0.00113957	0.193265	-1.57549	ATF1,MAPK14
RAC1 signaling pathway_Homo sapiens_faffa4fc-6194-11e5-8ac5-06603eb7f303	NCI-Nature_2016	0.00159661	0.00382346	0.256291	-1.65048	STAT3,MAPK14
Signaling events mediated by VEGFR1 and VEGFR2_Homo sapiens_d6f6ae1f-6195-11e5-8ac5-06603eb7f303	NCI-Nature_2016	0.00251808	0.00487543	0.280958	-1.68133	MAPK14,CAMKK2
Toll-Like Receptor Pathway_Homo sapiens_h_tollPathway	BioCarta_2016	0.000672309	0.00201693	0.230638	-1.68476	MAPK14,RELA
The information-processing pathway at the IFN-beta enhancer_Homo sapiens_h_pcafpathway	BioCarta_2016	0.000460589	0.0015412	0.223596	-1.71789	CREBBP,RELA
VEGF signaling pathway_Homo sapiens_P00056	Panther_2016	0.0577754	0.0706323	0.700412	-1.99701	MAPK14
Regulation of Telomerase_Homo sapiens_4dfe97ca-6195-11e5-8ac5-06603eb7f303	NCI-Nature_2016	0.00244564	0.00483812	0.333173	-2.00352	HDAC1,MYC
Control of Gene Expression by Vitamin D Receptor_Homo sapiens_h_vdrPathway	BioCarta_2016	0.000398725	0.00138756	0.261948	-2.05033	CREBBP,HDAC1
FOXM1 transcription factor network_Homo sapiens_c51cda49-6192-11e5-8ac5-06603eb7f303	NCI-Nature_2016	0.000878417	0.00266453	0.307784	-2.16599	CREBBP,MYC
Regulation of nuclear beta catenin signaling and target gene transcription_Homo sapiens_1590a3b3-6195-11e5-8ac5-06603eb7f303	NCI-Nature_2016	0.00338089	0.00615322	0.407222	-2.31694	HDAC1,MYC
Multi-step Regulation of Transcription by Pitx2_Homo sapiens_h_pitx2Pathway	BioCarta_2016	0.000398725	0.00138756	0.30416	-2.38073	CREBBP,HDAC1
PDGFR-beta signaling pathway_Homo sapiens_c901a3e4-6194-11e5-8ac5-06603eb7f303	NCI-Nature_2016	0.00863372	0.0153435	0.515908	-2.45164	MYC,STAT3
Parkinson disease_Homo sapiens_P00049	Panther_2016	0.0854544	0.0953145	1.02334	-2.51719	MAPK14
Alzheimer disease-amyloid secretase pathway_Homo sapiens_P00003	Panther_2016	0.0598528	0.0706323	0.897969	-2.52856	MAPK14
Validated nuclear estrogen receptor alpha network_Homo sapiens_58949883-6196-11e5-8ac5-06603eb7f303	NCI-Nature_2016	0.0022344	0.00462115	0.414694	-2.5312	HDAC1,MYC
Cadmium induces DNA synthesis and proliferation in macrophages_Homo sapiens_h_cdMacPathway	BioCarta_2016	0.000137319	0.000597338	0.284866	-2.53337	MYC,RELA
B cell activation_Homo sapiens_P00010	Panther_2016	0.0608899	0.0706323	0.908959	-2.54389	MAPK14
HIF-1-alpha transcription factor network_Homo sapiens_20ef2b81-6193-11e5-8ac5-06603eb7f303	NCI-Nature_2016	0.00237422	0.00480119	0.445111	-2.68985	CREBBP,CREB1
Validated targets of C-MYC transcriptional activation_Homo sapiens_61d3b115-6196-11e5-8ac5-06603eb7f303	NCI-Nature_2016	0.00338089	0.00615322	0.497324	-2.82958	CREBBP,MYC
Transcription Regulation by Methyltransferase of CARM1_Homo sapiens_h_carm1Pathway	BioCarta_2016	0.000104273	0.000503984	0.336395	-3.08424	CREBBP,CREB1
Transcription regulation by bZIP transcription factor_Homo sapiens_P00055	Panther_2016	0.0452186	0.0596064	1.00536	-3.11284	CREBBP
Notch signaling pathway_Homo sapiens_88f83518-6194-11e5-8ac5-06603eb7f303	NCI-Nature_2016	0.00190268	0.00412246	0.503268	-3.15272	HDAC1,MYC
VEGFR3 signaling in lymphatic endothelium_Homo sapiens_9048d98c-6196-11e5-8ac5-06603eb7f303	NCI-Nature_2016	0.000341245	0.00124213	0.536489	-4.28274	CREB1,MAPK14
Regulation of PGC-1a_Homo sapiens_h_pgc1aPathway	BioCarta_2016	0.000216843	0.00089835	0.654025	-5.51758	MEF2A,CAMKK2
CDC42 signaling events_Homo sapiens_50b98ae0-6190-11e5-8ac5-06603eb7f303	NCI-Nature_2016	0.0742728	0.0759418	2.14752	-5.58358	MAPK14
LPA receptor mediated events_Homo sapiens_4b994cde-6194-11e5-8ac5-06603eb7f303	NCI-Nature_2016	0.0691472	0.0723264	2.14056	-5.71855	RELA
Downstream signaling in naive CD8+ T cells_Homo sapiens_92180cef-6191-11e5-8ac5-06603eb7f303	NCI-Nature_2016	0.0701745	0.0725668	2.15509	-5.72557	STAT4
Neurotrophic factor-mediated Trk receptor signaling_Homo sapiens_774988f5-6194-11e5-8ac5-06603eb7f303	NCI-Nature_2016	0.0650273	0.0696174	2.16785	-5.92461	STAT3
Fc-epsilon receptor I signaling in mast cells_Homo sapiens_86cd7795-6192-11e5-8ac5-06603eb7f303	NCI-Nature_2016	0.0619259	0.0678946	2.15487	-5.99445	RELA
IL4-mediated signaling events_Homo sapiens_cff33f50-6193-11e5-8ac5-06603eb7f303	NCI-Nature_2016	0.0639945	0.0693274	2.19482	-6.03347	MAPK14
Endothelins_Homo sapiens_dfb9dc47-6191-11e5-8ac5-06603eb7f303	NCI-Nature_2016	0.0670894	0.0709899	2.30351	-6.22347	MAPK14
Interferon-gamma signaling pathway_Homo sapiens_P00035	Panther_2016	0.0303672	0.0419356	1.84895	-6.46097	MAPK14
Signaling events mediated by PTP1B_Homo sapiens_be498a9b-6195-11e5-8ac5-06603eb7f303	NCI-Nature_2016	0.0556936	0.0625694	2.27125	-6.55913	STAT3
Erythropoietin mediated neuroprotection through NF-kB_Homo sapiens_h_eponfkbPathway	BioCarta_2016	8.94361e-05	0.000457702	0.703943	-6.56215	CREB1,RELA
ErbB2/ErbB3 signaling events_Homo sapiens_51e35311-6192-11e5-8ac5-06603eb7f303	NCI-Nature_2016	0.0473225	0.0571678	2.17724	-6.64227	STAT3
Thromboxane A2 receptor signaling_Homo sapiens_27d5800d-6196-11e5-8ac5-06603eb7f303	NCI-Nature_2016	0.0598528	0.066422	2.40485	-6.77175	MAPK14
CXCR3-mediated signaling events_Homo sapiens_3a38a0ca-6191-11e5-8ac5-06603eb7f303	NCI-Nature_2016	0.0462711	0.0571678	2.28765	-7.0305	MAPK14
FoxO family signaling_Homo sapiens_d06dbbda-6192-11e5-8ac5-06603eb7f303	NCI-Nature_2016	0.0515169	0.0586004	2.5834	-7.66196	CREBBP
Posttranslational regulation of adherens junction stability and dissassembly_Homo sapiens_ebb21a59-6194-11e5-8ac5-06603eb7f303	NCI-Nature_2016	0.0515169	0.0586004	2.62527	-7.78615	CREBBP
T Cell Receptor Signaling Pathway_Homo sapiens_h_tcrPathway	BioCarta_2016	0.0588147	0.0588147	2.82321	-7.99919	RELA
FOXA1 transcription factor network_Homo sapiens_aa3927b7-6192-11e5-8ac5-06603eb7f303	NCI-Nature_2016	0.0473225	0.0571678	2.6605	-8.11656	CREBBP
EGF receptor (ErbB1) signaling pathway_Homo sapiens_NULL	NCI-Nature_2016	0.0367589	0.0506827	2.47693	-8.18222	STAT3
Integrin-linked kinase signaling_Homo sapiens_21738158-6194-11e5-8ac5-06603eb7f303	NCI-Nature_2016	0.0483727	0.0571678	2.70255	-8.18553	CREB1
IL-2 Receptor Beta Chain in T cell Activation_Homo sapiens_h_il2rbPathway	BioCarta_2016	0.0525627	0.0537995	2.78915	-8.21614	MYC
TNF receptor signaling pathway_Homo sapiens_316be05e-6196-11e5-8ac5-06603eb7f303	NCI-Nature_2016	0.0494219	0.0576589	2.74821	-8.26486	RELA
Angiotensin II mediated activation of JNK Pathway via Pyk2 dependent signaling_Homo sapiens_h_At1rPathway	BioCarta_2016	0.0367589	0.0394818	2.5077	-8.28388	MEF2A
Signaling events regulated by Ret tyrosine kinase_Homo sapiens_e4431190-6195-11e5-8ac5-06603eb7f303	NCI-Nature_2016	0.0409977	0.0525463	2.69338	-8.6033	CREB1
FOXA2 and FOXA3 transcription factor networks_Homo sapiens_b6933be8-6192-11e5-8ac5-06603eb7f303	NCI-Nature_2016	0.0483727	0.0571678	2.84592	-8.61978	CREB1
Trefoil Factors Initiate Mucosal Healing_Homo sapiens_h_tffPathway	BioCarta_2016	0.0388805	0.0412513	2.66763	-8.66248	RELA
IL12 and Stat4 Dependent Signaling Pathway in Th1 Development_Homo sapiens_h_IL12Pathway	BioCarta_2016	0.000120234	0.000550547	0.962375	-8.68646	STAT4,MAPK14
GMCSF-mediated signaling events_Homo sapiens_095aa3ef-6193-11e5-8ac5-06603eb7f303	NCI-Nature_2016	0.0388805	0.0512772	2.69649	-8.7562	STAT3
The 4-1BB-dependent immune response_Homo sapiens_h_41bbPathway	BioCarta_2016	8.94361e-05	0.000457702	0.941952	-8.78086	MAPK14,RELA
EPO signaling pathway_Homo sapiens_20fe3c0e-6192-11e5-8ac5-06603eb7f303	NCI-Nature_2016	0.0356964	0.0506827	2.72493	-9.08139	MAPK14
Hypoxia response via HIF activation_Homo sapiens_P00030	Panther_2016	0.0260835	0.0378211	2.50248	-9.12519	CREBBP
Trk receptor signaling mediated by PI3K and PLC-gamma_Homo sapiens_4037def0-6196-11e5-8ac5-06603eb7f303	NCI-Nature_2016	0.0388805	0.0512772	2.84444	-9.23663	CREB1
Activation of Csk by cAMP-dependent Protein Kinase Inhibits Signaling through the T Cell Receptor_Homo sapiens_h_CSKPathway	BioCarta_2016	0.0462711	0.0479236	3.0842	-9.47849	CREBBP
BCR Signaling Pathway_Homo sapiens_h_bcrPathway	BioCarta_2016	0.0335681	0.0369674	2.80456	-9.51918	MAPK14
FAS (CD95) signaling pathway_Homo sapiens_79cc9c14-6192-11e5-8ac5-06603eb7f303	NCI-Nature_2016	0.0409977	0.0525463	2.98872	-9.54668	MAPK14
HIV-1 Nef: negative effector of Fas and TNF_Homo sapiens_h_HivnefPathway	BioCarta_2016	0.0567351	0.0573948	3.35052	-9.61385	RELA
Nongenotropic Androgen signaling_Homo sapiens_843e2f77-6194-11e5-8ac5-06603eb7f303	NCI-Nature_2016	0.0325022	0.0484869	2.81698	-9.65222	CREB1
Inactivation of Gsk3 by AKT causes accumulation of b-catenin in Alveolar Macrophages_Homo sapiens_h_gsk3Pathway	BioCarta_2016	0.0420546	0.0440813	3.05188	-9.67077	RELA
Atypical NF-kappaB pathway_Homo sapiens_d2dd121d-618b-11e5-8ac5-06603eb7f303	NCI-Nature_2016	0.000155525	0.000589698	1.12343	-9.85107	MAPK14,RELA
Role of ERBB2 in Signal Transduction and Oncology_Homo sapiens_h_her2Pathway	BioCarta_2016	0.0303672	0.0343109	2.84427	-9.93901	STAT3
Osteopontin-mediated events_Homo sapiens_94bf7f2a-6194-11e5-8ac5-06603eb7f303	NCI-Nature_2016	0.0335681	0.0492692	2.96528	-10.0647	RELA
PDGF Signaling Pathway_Homo sapiens_h_pdgfPathway	BioCarta_2016	0.0282276	0.032744	2.82222	-10.0681	STAT3
Hedgehog signaling pathway_Homo sapiens_P00025	Panther_2016	0.0196242	0.0299527	2.57936	-10.1394	CREBBP
Validated transcriptional targets of deltaNp63 isoforms_Homo sapiens_7d7360a8-6196-11e5-8ac5-06603eb7f303	NCI-Nature_2016	0.0483727	0.0571678	3.34788	-10.1401	RUNX1
IL1-mediated signaling events_Homo sapiens_68fce8e7-6193-11e5-8ac5-06603eb7f303	NCI-Nature_2016	0.0356964	0.0506827	3.06998	-10.2313	RELA
Enkephalin release_Homo sapiens_P05913	Panther_2016	0.0185437	0.029876	2.571	-10.2522	CREB1
Overview of telomerase protein component gene hTert Transcriptional Regulation _Homo sapiens_h_tertpathway	BioCarta_2016	5.1701e-05	0.000299866	1.043	-10.2945	HDAC1,MYC
Signaling events mediated by HDAC Class III_Homo sapiens_a7191c08-6195-11e5-8ac5-06603eb7f303	NCI-Nature_2016	0.000369436	0.00124514	1.32032	-10.4352	CREBBP,MYOD1
TPO Signaling Pathway_Homo sapiens_h_TPOPathway	BioCarta_2016	0.0260835	0.0324181	2.87915	-10.4987	STAT3
Influence of Ras and Rho proteins on G1 to S Transition_Homo sapiens_h_RacCycDPathway	BioCarta_2016	0.0303672	0.0343109	3.0148	-10.5349	RELA
Ceramide Signaling Pathway_Homo sapiens_h_ceramidePathway	BioCarta_2016	0.0356964	0.0388198	3.16397	-10.5446	RELA
Corticosteroids and cardioprotection_Homo sapiens_h_gcrPathway	BioCarta_2016	0.0271561	0.032744	2.95261	-10.6476	RELA
Regulation of eIF4e and p70 S6 Kinase_Homo sapiens_h_eif4Pathway	BioCarta_2016	0.0260835	0.0324181	2.98976	-10.902	MAPK14
IL27-mediated signaling events_Homo sapiens_c134fc5e-6193-11e5-8ac5-06603eb7f303	NCI-Nature_2016	0.000369436	0.00124514	1.39256	-11.0061	STAT3,STAT4
IL2 signaling events mediated by STAT5_Homo sapiens_9938526b-6193-11e5-8ac5-06603eb7f303	NCI-Nature_2016	0.0325022	0.0484869	3.246	-11.1222	MYC
Regulation of p38-alpha and p38-beta_Homo sapiens_3062ca15-6195-11e5-8ac5-06603eb7f303	NCI-Nature_2016	0.0325022	0.0484869	3.30687	-11.3308	MAPK14
Signaling Pathway from G-Protein Families_Homo sapiens_h_gpcrPathway	BioCarta_2016	0.0282276	0.032744	3.21556	-11.4714	CREB1
HIV-1 Nef: Negative effector of Fas and TNF-alpha_Homo sapiens_41a75463-6193-11e5-8ac5-06603eb7f303	NCI-Nature_2016	0.0378202	0.0512772	3.51216	-11.502	RELA
Links between Pyk2 and Map Kinases_Homo sapiens_h_pyk2Pathway	BioCarta_2016	0.0282276	0.032744	3.24716	-11.5841	MAPK14
Inhibition of Cellular Proliferation by Gleevec_Homo sapiens_h_gleevecpathway	BioCarta_2016	0.023935	0.0315506	3.10965	-11.6065	MYC
Signal Dependent Regulation of Myogenesis by Corepressor MITR_Homo sapiens_h_MITRPathway	BioCarta_2016	3.22125e-05	0.000200177	1.13661	-11.7562	MEF2A,MYOD1
HIF-2-alpha transcription factor network_Homo sapiens_37358832-6193-11e5-8ac5-06603eb7f303	NCI-Nature_2016	0.0367589	0.0506827	3.67052	-12.1251	CREBBP
Tumor Suppressor Arf Inhibits Ribosomal Biogenesis_Homo sapiens_h_arfPathway	BioCarta_2016	0.0250098	0.0319978	3.31992	-12.2455	MYC
CTCF: First Multivalent Nuclear Factor_Homo sapiens_h_ctcfPathway	BioCarta_2016	0.0250098	0.0319978	3.32139	-12.2509	MYC
Cell Cycle: G1/S Check Point _Homo sapiens_h_g1Pathway	BioCarta_2016	0.0282276	0.032744	3.65269	-13.0308	HDAC1
S1P2 pathway_Homo sapiens_7796a240-6195-11e5-8ac5-06603eb7f303	NCI-Nature_2016	0.0260835	0.0423857	3.66687	-13.371	MAPK14
Ca++/ Calmodulin-dependent Protein Kinase Activation_Homo sapiens_h_CaCaMPathway	BioCarta_2016	3.22125e-05	0.000200177	1.31735	-13.6256	CREB1,CAMKK2
Role of MEF2D in T-cell Apoptosis_Homo sapiens_h_mef2dPathway	BioCarta_2016	0.0325022	0.0362525	3.98079	-13.64	HDAC1
LPA4-mediated signaling events_Homo sapiens_53b0602f-6194-11e5-8ac5-06603eb7f303	NCI-Nature_2016	0.000120234	0.00047571	1.54391	-13.9354	RPS6KA5,CREB1
IL3-mediated signaling events_Homo sapiens_c868db9f-6193-11e5-8ac5-06603eb7f303	NCI-Nature_2016	0.0282276	0.0450651	3.91209	-13.9562	HDAC1
EGF Signaling Pathway_Homo sapiens_h_egfPathway	BioCarta_2016	0.0217819	0.0296097	3.95958	-15.152	STAT3
Repression of Pain Sensation by the Transcriptional Regulator DREAM_Homo sapiens_h_dreampathway	BioCarta_2016	0.0163792	0.0268867	3.70689	-15.2418	CREB1
Calcium Signaling by HBx of Hepatitis B virus_Homo sapiens_h_HBxPathway	BioCarta_2016	0.0163792	0.0268867	3.805	-15.6452	CREB1
AKT Signaling Pathway_Homo sapiens_h_aktPathway	BioCarta_2016	0.0196242	0.0284551	3.98549	-15.6669	RELA
Map Kinase Inactivation of SMRT Corepressor_Homo sapiens_h_egfr_smrtePathway	BioCarta_2016	0.0185437	0.0284551	3.93624	-15.6963	MAPK14
p38 MAPK signaling pathway_Homo sapiens_99bea41b-6194-11e5-8ac5-06603eb7f303	NCI-Nature_2016	0.0292979	0.0459674	4.57357	-16.1458	MAPK14
GATA3 participate in activating the Th2 cytokine genes expression_Homo sapiens_h_GATA3pathway	BioCarta_2016	0.0207036	0.0295281	4.30127	-16.678	MAPK14
NF-kB Signaling Pathway_Homo sapiens_h_nfkbPathway	BioCarta_2016	0.022859	0.0305958	4.41999	-16.7006	RELA
ATM Signaling Pathway_Homo sapiens_h_atmPathway	BioCarta_2016	0.0196242	0.0284551	4.48329	-17.6238	RELA
Chaperones modulate interferon Signaling Pathway_Homo sapiens_h_tidPathway	BioCarta_2016	0.0196242	0.0284551	4.5459	-17.8699	RELA
IL-7 Signal Transduction_Homo sapiens_h_il7Pathway	BioCarta_2016	0.0163792	0.0268867	4.42964	-18.2135	CREBBP
Oxidative Stress Induced Gene Expression Via Nrf2_Homo sapiens_h_arenrf2Pathway	BioCarta_2016	0.0196242	0.0284551	4.79539	-18.8506	CREB1
Telomeres, Telomerase, Cellular Aging, and Immortality_Homo sapiens_h_telPathway	BioCarta_2016	0.0163792	0.0268867	4.59286	-18.8847	MYC
Canonical NF-kappaB pathway_Homo sapiens_7a1a9c3c-618f-11e5-8ac5-06603eb7f303	NCI-Nature_2016	0.0250098	0.0413799	5.14928	-18.993	RELA
Hypoxia-Inducible Factor in the Cardiovascular System_Homo sapiens_h_hifPathway	BioCarta_2016	0.017462	0.0276218	4.73916	-19.1828	CREB1
Melanocyte Development and Pigmentation Pathway_Homo sapiens_h_melanocytepathway	BioCarta_2016	0.0142102	0.0263041	4.51518	-19.2067	CREB1
TGF beta signaling pathway_Homo sapiens_h_tgfbPathway	BioCarta_2016	0.0217819	0.0296097	5.2026	-19.9087	CREBBP
Regulation of MAP Kinase Pathways Through Dual Specificity Phosphatases_Homo sapiens_h_dspPathway	BioCarta_2016	0.00985851	0.0219921	4.37698	-20.2191	MAPK14
Downregulated of MTA-3 in ER-negative Breast Tumors_Homo sapiens_h_mta3Pathway	BioCarta_2016	0.0217819	0.0296097	5.29569	-20.2649	HDAC1
Stat3 Signaling Pathway_Homo sapiens_h_stat3Pathway	BioCarta_2016	0.00876772	0.0217941	4.31696	-20.448	STAT3
IL 6 signaling pathway_Homo sapiens_h_il6Pathway	BioCarta_2016	0.0142102	0.0263041	4.83786	-20.5792	STAT3
Bone Remodeling_Homo sapiens_h_ranklPathway	BioCarta_2016	0.017462	0.0276218	5.21309	-21.1011	RELA
C-MYC pathway_Homo sapiens_e3162de9-618e-11e5-8ac5-06603eb7f303	NCI-Nature_2016	0.0250098	0.0413799	5.94191	-21.9167	MYC
Double Stranded RNA Induced Gene Expression_Homo sapiens_h_rnaPathway	BioCarta_2016	0.0152953	0.0268867	5.49007	-22.9496	RELA
IL-10 Anti-inflammatory Signaling Pathway_Homo sapiens_h_il10Pathway	BioCarta_2016	0.0142102	0.0263041	5.85423	-24.9027	MAPK14
Acetylation and Deacetylation of RelA in Nucleus_Homo sapiens_h_RELAPathway	BioCarta_2016	1.15275e-05	9.1172e-05	2.21215	-25.1539	CREBBP,RELA
Sumoylation by RanBP2 Regulates Transcriptional Repression_Homo sapiens_h_ranbp2Pathway	BioCarta_2016	0.0152953	0.0268867	6.313	-26.3897	HDAC1
TNFR2 Signaling Pathway_Homo sapiens_h_tnfr2Pathway	BioCarta_2016	0.013124	0.0259498	6.19081	-26.8267	RELA
Rapid glucocorticoid signaling_Homo sapiens_01db03fd-6195-11e5-8ac5-06603eb7f303	NCI-Nature_2016	0.00876772	0.0153435	6.51417	-30.8555	MAPK14
CD40L Signaling Pathway_Homo sapiens_h_cd40Pathway	BioCarta_2016	0.00985851	0.0219921	6.8239	-31.5224	RELA
TSP-1 Induced Apoptosis in Microvascular Endothelial Cell _Homo sapiens_h_tsp1Pathway	BioCarta_2016	0.00767578	0.019641	6.51539	-31.7279	MAPK14
CARM1 and Regulation of the Estrogen Receptor_Homo sapiens_h_carm-erPathway	BioCarta_2016	0.013124	0.0259498	7.69712	-33.354	CREBBP
IL22 Soluble Receptor Signaling Pathway _Homo sapiens_h_il22bppathway	BioCarta_2016	0.0120367	0.0255412	7.61971	-33.6776	STAT3
Regulation of transcriptional activity by PML_Homo sapiens_h_pmlPathway	BioCarta_2016	0.0120367	0.0255412	7.76043	-34.2995	CREBBP
NO2-dependent IL 12 Pathway in NK cells_Homo sapiens_h_no2il12Pathway	BioCarta_2016	0.00985851	0.0219921	7.43964	-34.3668	STAT4
Granzyme A mediated Apoptosis Pathway_Homo sapiens_h_setPathway	BioCarta_2016	0.013124	0.0259498	7.99404	-34.6406	CREBBP
Sumoylation by RanBP2 regulates transcriptional repression_Homo sapiens_f70a59a5-6195-11e5-8ac5-06603eb7f303	NCI-Nature_2016	0.0120367	0.0206667	8.47512	-37.4583	HDAC1
Role of PPAR-gamma Coactivators in Obesity and Thermogenesis_Homo sapiens_h_ppargPathway	BioCarta_2016	0.00985851	0.0219921	11.4822	-53.0412	CREBBP
Pelp1 Modulation of Estrogen Receptor Activity_Homo sapiens_h_pelp1Pathway	BioCarta_2016	0.00548846	0.0144696	12.0133	-62.5303	CREBBP
