## Supplemental Table 4 for "Knowledge-primed neural networks enable biologically interpretable deep learning on single-cell sequencing data"

### Sheet: Supplementary Table 4
Node	p-value	Adjusted p-value	Difference bone marrow to cord blood
PPP3CC	9.54655e-12	1.50645e-08	-0.000255021
MAF	6.35455e-08	2.50687e-05	5.75305e-05
PPP3CB	5.91772e-08	2.50687e-05	-0.000181714
KLF5	1.75621e-07	5.25795e-05	8.95579e-05
STAT2	1.99922e-07	5.25795e-05	0.000851369
PPP3CA	3.75682e-07	8.46894e-05	-0.000123366
PP2B	7.86882e-07	0.000137967	-0.00494106
MYOCD	1.18596e-06	0.000176441	6.77311e-05
NLK	1.26879e-06	0.000176441	-2.21681e-05
CEBPB	6.39887e-06	0.000560967	0.00581676
RELA	5.65127e-06	0.000560967	0.0092086
DLL4	7.32309e-06	0.000608202	-0.010289
MYC	8.91979e-06	0.000670258	0.00557604
NUAK1	8.54885e-06	0.000670258	3.91804e-05
SPAG9	1.20455e-05	0.000826427	-0.0005715
FOS	1.62615e-05	0.00106919	0.000494629
DLL3	2.28231e-05	0.00133388	-0.00677752
MAP2K4	2.22554e-05	0.00133388	7.58915e-05
DAB1	2.50773e-05	0.00141329	0.00013422
DDB2	5.9165e-05	0.00291758	-0.000123212
KLF4	5.88161e-05	0.00291758	0.00337198
MAP3K7	0.000108495	0.00428014	-0.000580195
STAT4	0.000114006	0.00438784	-0.00200647
SETDB1.NLK.CHD7	0.00018483	0.00620558	-7.14821e-08
FRS2	0.000262332	0.00844815	-0.00285698
KAT5	0.000300894	0.00949622	-6.71361e-05
MAP2K3	0.000329684	0.00963411	-3.1516e-05
MAPK10	0.000400069	0.0112734	-0.0013544
SOX2	0.000444323	0.0121253	0.00349688
YWHAZ	0.00044567	0.0121253	0.000112601
MAPK11	0.000500269	0.012761	-6.48947e-05
RUNX3	0.000528739	0.0132437	3.49757e-07
SUFU	0.000626617	0.0147582	-0.000294374
HSF1	0.000692353	0.0156076	0.00011925
LEF1	0.00081835	0.0179355	0.000123552
KRAS	0.000982642	0.0204772	0.00101283
SNAI1	0.000986226	0.0204772	4.54656e-05
GSK3B	0.00101216	0.0207427	0.00296051
FYN	0.0012507	0.0238987	-0.00271186
RPS6KA5	0.00141511	0.0259656	0.000725284
INSR	0.00173509	0.0298137	-0.00714928
JUN	0.00229143	0.037277	-0.00420776
CALM1	0.00232024	0.0373598	-0.000428904
FOXM1	0.00237541	0.0373598	-0.000164627
HNF4A	0.00251099	0.0388465	0.00192741
CyclinD.CDK4	0.00273168	0.0410532	3.8726e-05
PRKDC	0.00276225	0.041121	-3.15793e-06
RUNX2	0.00315581	0.0444631	-0.000265233
POU5F1	0.00332159	0.0457247	0.0020698
HSP90AA1	0.00371346	0.0488319	-3.95597e-06
THRB	0.00380622	0.0496382	3.3578e-05
DYRK1B	0.00397721	0.0510247	-8.25412e-06
NFE2L2	0.0041546	0.0514427	4.74483e-05
RASA1	0.00424761	0.0515595	-0.000350958
DVL2	0.00476675	0.0545067	4.29662e-06
GLI2	0.00501284	0.0569084	4.9056e-05
PTPN6	0.00509	0.0569647	-0.00128834
STAT5A	0.00552433	0.0605374	0.00492313
NR2F2	0.00566461	0.0612244	8.00301e-14
KDM1A	0.00622794	0.065518	1.53875e-10
MAZ	0.00686945	0.0703895	4.84748e-05
SYK	0.00749853	0.0738939	-4.34126e-05
UBTF	0.00743503	0.0738939	2.8777e-05
RBPJ	0.00813465	0.0787514	-0.000363428
MAFA	0.00853495	0.0801676	-0.000409007
CDON	0.00887592	0.0819076	-0.0102738
MAPKAPK2	0.00951431	0.084346	-0.000228406
PRKCI	0.0094748	0.084346	4.86037e-05
PSENEN	0.00944441	0.084346	-0.000300148
TP53RK	0.00948911	0.084346	3.49918e-05
KIF7	0.0104512	0.089146	-0.000289076
CAMKK1	0.0108504	0.0910743	-6.16564e-06
SMAD3	0.0114432	0.0936941	0.00364039
AKT3	0.0128859	0.0999553	7.82959e-05
SFN	0.0128439	0.0999553	7.58982e-05
EZH2	0.0137201	0.103051	0.00559472
ESR1	0.0140639	0.104192	0.0067714
CREB1	0.0149693	0.108855	0.00307646
CDX2	0.0155433	0.111997	6.18351e-05
NUMB	0.0156351	0.112139	1.02141e-06
POLR2A	0.0157677	0.112139	3.43506e-05
NOTCH3	0.0160932	0.112867	-0.000434318
PLK1	0.0160093	0.112867	0.000365872
MYD88	0.0164386	0.114274	-0.000321046
CHD7	0.0166106	0.114461	-3.3645e-12
CSNK1D	0.0165633	0.114461	8.18304e-05
ASH2L	0.017092	0.116255	-1.52342e-17
SRC	0.0176005	0.116695	0.00537892
RANBP9	0.0179152	0.117792	-0.000127622
CDK3	0.0193307	0.122938	9.11358e-07
GSK3A	0.0198414	0.123664	0.000148621
NR2F1	0.0199837	0.123664	9.32037e-14
RET	0.0199511	0.123664	0.00990285
TAL1	0.0198129	0.123664	0.000487017
TP63	0.019624	0.123664	-0.000446896
MAFF	0.0209036	0.127003	-1.06223e-08
SIRT2	0.0214626	0.127803	-4.61495e-05
NCOA1	0.0226197	0.13027	2.91584e-05
RFX5	0.0225537	0.13027	-8.17357e-05
TRIM28	0.0225512	0.13027	0.00109318
TBP	0.0235866	0.134367	-6.20492e-11
AGTR1	0.0240127	0.134847	0.00215225
CDC25A	0.0251935	0.135774	-5.9013e-05
RXRA	0.0251189	0.135774	7.62868e-05
TRAF3	0.0253196	0.135774	-0.00023555
MTOR	0.0269925	0.137315	-0.000284868
SDC4	0.0270683	0.137315	-1.6308e-07
SET	0.0284081	0.139651	-7.08357e-06
MLL.SET.subcomplex	0.0289064	0.14056	-3.37261e-12
SH3RF1	0.0288649	0.14056	1.803e-05
JAK1	0.0291467	0.141084	-0.00360181
TCF3	0.030362	0.145309	0.00529618
FADD	0.0310666	0.147217	-9.4299e-05
mTORC1	0.0315147	0.148448	-0.000426676
ABL1	0.031773	0.14922	-0.00249578
ARNT	0.0325528	0.151083	-8.1505e-06
RIPK1	0.0326624	0.151148	-0.000243595
MEK1.2	0.0356539	0.157937	-4.04652e-05
SUZ12	0.0362484	0.159331	0.000136817
GTF2I	0.0365008	0.159682	0.000145467
IKK.complex	0.0375541	0.160597	5.47443e-05
PDX1	0.0375207	0.160597	-4.05931e-09
PTK2	0.0379255	0.161747	-0.000321889
CRX	0.0392698	0.164413	-1.72561e-05
PRKCE	0.0394151	0.164542	2.94412e-05
TNFRSF13C	0.0395528	0.164682	-0.0020645
AR	0.0398924	0.165658	-0.0012735
DDB1	0.0409409	0.16665	-1.27987e-17
GABARAP	0.0408097	0.16665	-0.00203388
MEF2A	0.0407809	0.16665	-7.57758e-05
ZBTB16	0.0409759	0.16665	1.85175e-06
GLI1	0.0418724	0.169422	-1.50638e-05
RBBP5	0.0422476	0.169635	-1.27166e-17
RFX.complex	0.0422374	0.169635	-4.79917e-07
CSNK1A1	0.0427598	0.169967	-1.26859e-17
DUSP6	0.0425936	0.169967	-2.19931e-05
PTPN11	0.0425076	0.169967	-0.00080499
SGK2	0.0428688	0.169967	6.41142e-06
STAT1	0.042806	0.169967	0.00641076
GATA3	0.0429989	0.170001	-1.26718e-17
NR4A1	0.0439341	0.172458	4.84252e-05
BTRC	0.044248	0.17283	-1.25961e-17
HTT	0.0458307	0.177286	2.7632e-05
SOX9	0.0462888	0.178155	-5.49669e-06
ERBB2	0.0465855	0.178861	-0.00708838
HSP90AB1	0.0470556	0.179357	7.76121e-05
RXRB	0.047353	0.179813	2.47875e-09
ULK1.Atg13.Fip200	0.0476526	0.180248	-1.29588e-05
TGFBR2	0.0483961	0.180266	-0.00183686
BCL3	0.0485792	0.180372	4.18877e-08
NCOR1	0.0500231	0.182852	2.67981e-05
PPM1A	0.050001	0.182852	-2.17798e-05
APEX1	0.0512183	0.18615	5.08436e-06
ATF2	0.0527113	0.18615	7.99394e-05
BTK	0.054202	0.18615	-5.63777e-05
IKBKG	0.0531045	0.18615	-0.000179928
NPM1	0.0526086	0.18615	-4.47297e-05
SP1	0.0538023	0.18615	-0.00114983
MAPK12	0.0554989	0.187934	-2.23985e-06
MAPK15	0.0570972	0.190889	-0.000116292
LATS1	0.058226	0.193841	-3.06797e-05
CEBPD	0.0588477	0.194467	-1.42072e-06
CHEK1	0.0595174	0.194467	-3.14696e-05
NCK1	0.0594342	0.194467	-0.000228338
PRKCD	0.0596465	0.194467	0.00159997
TP53	0.0596381	0.194467	7.9361e-05
CDKN1A	0.061132	0.197043	6.51394e-05
SETDB1	0.0617172	0.19835	-3.87957e-11
MYOD1.SWI.SNF.complex	0.0619451	0.198677	-4.62099e-05
GATA1	0.0632585	0.200904	0.000738223
NCOA3	0.0636783	0.200904	-0.00255915
PDPK1	0.064342	0.200904	0.000849776
TEAD4	0.0638711	0.200904	0.00081848
NKX3.1	0.0648826	0.201545	-2.74277e-07
p38	0.0661609	0.203987	0.000130456
CYLD	0.0701199	0.212378	4.87526e-06
GSK3B.Axin.APC	0.0715993	0.215207	0.00251816
CTNNB1	0.0720633	0.21578	0.00476611
SF1	0.07634	0.224329	-1.01958e-10
FHL2	0.0780136	0.227551	-5.90186e-08
MET	0.0781575	0.227551	-0.00147258
YY1	0.0780344	0.227551	0.000209495
ATR	0.0797583	0.230087	-0.000314492
MAP2K1	0.0800494	0.230087	-3.85791e-05
RARB	0.0809172	0.231318	7.65573e-07
AXIN1	0.08125	0.231849	0.000182088
MAP3K10	0.0818832	0.231978	-7.42059e-07
APP	0.0849011	0.236645	-0.00189978
PBX1	0.0849567	0.236645	5.97802e-07
SMARCA4	0.0845008	0.236645	-4.02191e-05
RANBP3	0.0890024	0.24357	1.53703e-05
BMPR1A	0.0930865	0.250351	7.44653e-06
CyclinE.CDK2	0.0931281	0.250351	1.25369e-05
STAT3	0.0930795	0.250351	0.00684052
SMAD4	0.0950278	0.253729	-8.86659e-05
GATA2	0.101531	0.262852	0.00066324
HMT	0.101609	0.262852	-6.33334e-13
PRRX1	0.102126	0.263756	-4.49454e-06
CCND1	0.104607	0.266941	-6.14222e-05
FOXA2	0.104713	0.266941	3.04328e-07
TRAF2	0.105144	0.267246	0.000410123
CLOCK	0.107658	0.268619	-3.46437e-06
DCX.DET1.COP1	0.108261	0.268619	-4.70991e-13
HES1	0.107958	0.268619	-2.67394e-07
MLL1.complex	0.107299	0.268619	-5.81553e-08
SCF.SKP2	0.107294	0.268619	-1.2721e-11
SMAD2	0.109948	0.271091	0.0019384
SGK1	0.112617	0.275519	-1.28706e-05
CDK6	0.113688	0.276425	7.05752e-07
NFKBIA	0.114379	0.277678	0.000899193
RPS6KA4	0.115637	0.278953	0.000306933
MAPK13	0.122129	0.289565	-7.40128e-08
PAX7	0.122202	0.289565	-6.54723e-06
DDX5	0.123534	0.291386	-3.10596e-05
SRY	0.124682	0.293217	-7.75749e-09
IL1R1	0.125138	0.293831	-0.00675484
HDAC5	0.126638	0.296492	2.41155e-06
IRAK1	0.128498	0.297076	-9.57866e-05
TNFRSF1B	0.128134	0.297076	-0.0016336
BAD	0.132833	0.302468	2.59391e-05
EP300	0.135374	0.306586	-0.00105698
MAPK14	0.135419	0.306586	-0.00315013
IKBKE	0.137422	0.308533	5.69477e-06
MAPK9	0.138038	0.308533	0.00182536
PRKG1	0.137619	0.308533	-4.22674e-07
LYN	0.13959	0.311121	0.000480518
PSEN1	0.140455	0.312166	0.00467253
CRL4.CRBN.	0.141287	0.313575	4.61813e-13
MYOG	0.142406	0.315613	1.45793e-07
MAFK	0.142972	0.315979	-6.92345e-09
MXI1	0.145127	0.319773	9.29203e-07
Myog.SWI.SNF.complex	0.14528	0.319773	1.8266e-07
CEBPA	0.146813	0.321765	3.64353e-05
RYK	0.146729	0.321765	-1.36676e-05
SMAD3.SMAD4	0.148412	0.323813	-6.06996e-05
g.secretase	0.149341	0.325049	-0.00388353
P300.PCAF	0.15041	0.326025	1.37833e-05
SKIL	0.150226	0.326025	-9.52452e-08
NOTCH1	0.152162	0.3289	-0.00464596
X14.3.3	0.153568	0.330151	6.01782e-07
STK3	0.158982	0.338104	-3.34258e-05
PML	0.160021	0.338235	-2.72301e-05
HSF2	0.162622	0.340794	-2.56506e-13
TCF12	0.164413	0.342973	4.08425e-07
CRTC3	0.16884	0.349186	-2.18857e-10
ATF1	0.169286	0.349391	1.02805e-05
HNF1A	0.169887	0.349977	3.06839e-08
MAPK1	0.170654	0.350641	-0.00114794
PAK2	0.171498	0.351459	0.000116641
NR2F6	0.179013	0.362597	1.90042e-05
NFATC2	0.180329	0.363288	4.37007e-05
AMPK	0.18105	0.363335	-2.86464e-07
IL4R	0.181207	0.363335	-0.00313443
INCENP	0.181182	0.363335	-2.71349e-05
WWTR1	0.183065	0.366105	0.00100675
SREBF2	0.185147	0.36674	1.55813e-05
PAX3	0.187001	0.36932	2.43864e-05
HIF1A	0.19184	0.37746	-0.000181093
SCF.betaTRCP	0.192852	0.378979	-6.55612e-14
CDK2	0.194405	0.381557	5.79732e-05
MDM2	0.19632	0.384358	-3.86318e-05
KHSRP	0.197527	0.385643	-3.11536e-05
IL10RA	0.199091	0.386427	-0.00278737
LRP6	0.199549	0.386539	0.00277044
TFAP2A	0.201693	0.389561	-8.25046e-06
CDK4	0.203329	0.391762	5.63546e-07
MAPK8IP1	0.203737	0.39207	3.78133e-05
NR3C1	0.206381	0.395711	0.000883361
TBK1	0.209239	0.398333	0.000392416
SCF.FBW7	0.210394	0.400002	-1.28619e-12
CAMKK2	0.212412	0.402868	1.89168e-05
CHUK	0.213568	0.403123	3.62619e-05
CAMK1	0.215006	0.405352	1.58814e-07
FOXP3	0.216694	0.406592	2.74998e-05
CSNK2B	0.217337	0.40683	-9.89164e-05
GTF2A2	0.220446	0.411187	-6.15079e-06
IFNGR2.INFGR1	0.220121	0.411187	-0.00311644
MAP3K1	0.22038	0.411187	9.86069e-05
ESR2	0.22416	0.415837	-0.000182321
GATA6	0.226063	0.416738	5.41452e-07
LTBR	0.226002	0.416738	-0.00126467
PPP1CC	0.226719	0.416972	-5.68199e-08
ROCK1	0.227833	0.418047	-3.11725e-07
BRCA1	0.229178	0.419539	-2.626e-05
GNA13	0.230828	0.42207	4.79795e-05
MLL2.complex	0.231433	0.422686	-1.18272e-08
STAT5B	0.235026	0.427271	-0.000147071
CUX1	0.237696	0.428566	0.000281936
RHOA	0.2366	0.428566	-3.48772e-06
TJP2	0.236654	0.428566	0.00270958
PIN1	0.238395	0.428948	8.62178e-05
NR4A2	0.239276	0.430043	-1.31914e-05
FGFR1	0.245277	0.436847	-0.000873024
PTPRR	0.245157	0.436847	2.77894e-06
CBX3	0.247813	0.439517	2.39445e-06
CREBBP	0.249374	0.44084	4.8261e-05
RCOR1	0.254296	0.447856	-5.27482e-10
ID2	0.255144	0.448339	4.63743e-07
JAK2	0.258918	0.452462	-0.0035661
JDP2	0.259396	0.452795	2.3805e-05
RFXANK	0.260001	0.452849	-6.59008e-10
IRF7	0.261625	0.455176	-5.01737e-07
PKN1	0.262247	0.455755	-4.33316e-06
KMT2D	0.263731	0.457327	-3.54561e-08
E2F1	0.270386	0.465796	-0.000428808
ATM	0.272484	0.466862	6.94933e-06
GNAQ	0.277723	0.474807	4.94705e-05
PPP2CA	0.281804	0.479188	0.00031061
MAFG	0.283592	0.481192	-4.13813e-09
PPP1R15A	0.283372	0.481192	-9.90975e-06
ZNF217	0.286599	0.484731	-2.30834e-10
SP3	0.287703	0.486077	-1.0812e-05
MEIS1	0.289831	0.488625	-2.17136e-09
TCF7	0.291242	0.489957	4.67667e-05
SKI	0.291817	0.490401	1.02326e-05
DNMT1	0.292964	0.490482	-2.44356e-05
HMGA1	0.292649	0.490482	-2.13227e-05
RORA	0.303371	0.503385	7.1015e-06
IKZF1	0.308653	0.510004	-5.09383e-06
BORA	0.313651	0.515027	2.06642e-05
CASP3	0.314317	0.515322	-2.72645e-05
HDAC1	0.315055	0.515322	-1.75011e-05
MITF	0.315907	0.516047	-2.432e-05
FAS	0.321884	0.523238	-0.000739126
MEF2C	0.321967	0.523238	-4.22049e-05
SIRT1	0.321923	0.523238	-0.000250918
MSX1	0.332502	0.534851	-8.474e-08
LRP5	0.334271	0.537149	0.00145221
SPEN	0.336033	0.53943	-1.28575e-09
HDAC6	0.336852	0.539776	0.000212327
MYCN	0.336933	0.539776	-5.02902e-06
SUZ12.EZH2	0.338787	0.542197	9.83495e-05
CoREST.HDAC.complex	0.341036	0.544691	1.32825e-07
PTPRC	0.347965	0.550309	-0.0027466
SKP2	0.347636	0.550309	2.36278e-07
ZEB1	0.346549	0.550309	-1.99692e-07
TRAF1	0.349867	0.551539	0.0009727
CUL3	0.353466	0.554442	-2.94638e-08
MYOD.HEB	0.354297	0.555194	-2.56482e-05
NFYB	0.356616	0.558273	-2.99327e-15
DVL3	0.358573	0.558549	-5.01788e-07
MYB	0.359269	0.558549	1.94496e-05
KMT2A	0.369388	0.567018	-2.58913e-06
MAP2K6	0.369044	0.567018	-6.64084e-06
MAP3K11	0.370087	0.567081	-3.11377e-05
STK11	0.370319	0.567081	1.35351e-05
CDK7	0.371081	0.567409	1.6837e-07
CSNK2A1	0.373703	0.570313	0.000333267
TCF4	0.375747	0.571774	0.000404255
CyclinB.CDK1	0.383921	0.58085	4.39731e-07
SMARCD3	0.383555	0.58085	-2.52214e-05
TEAD1	0.390624	0.588172	-0.000364547
RARG	0.393792	0.591813	3.69141e-07
EED	0.39556	0.593904	1.43907e-06
ROBO1	0.410801	0.60966	-1.82413e-05
RPL10	0.41663	0.614431	2.05331e-07
RPS6KA2	0.418147	0.616094	4.91089e-06
SMAD5	0.418881	0.6166	1.04723e-08
AKT	0.420397	0.616838	-0.000668319
MYBL2	0.419917	0.616838	-1.02704e-07
ELF3	0.421367	0.617379	-2.04702e-07
PRKCZ	0.436553	0.634913	3.99146e-05
KAT2B	0.439202	0.635862	-1.15244e-07
PIAS1	0.438415	0.635862	-2.52658e-06
PPP2CB	0.439174	0.635862	9.94722e-09
TCF7L2	0.438554	0.635862	-2.9404e-06
PARD6A	0.444545	0.642392	-4.11447e-05
IL6ST	0.453107	0.650536	-0.00171486
FLI1	0.459379	0.656019	-9.41121e-05
REST	0.459193	0.656019	1.49364e-15
ETS1	0.471625	0.663894	-4.75408e-05
NCOR2	0.474127	0.665241	-6.09615e-07
ERBB4	0.478503	0.66703	-0.000182031
NFATC1	0.476627	0.66703	-1.77409e-05
PAK1	0.477714	0.66703	-2.65712e-05
PTPN1	0.48041	0.668507	-0.000814048
REL	0.481902	0.669403	3.99401e-06
WT1	0.482947	0.669676	-2.00586e-06
ROBO	0.486151	0.672935	-8.92162e-08
NR5A1	0.499723	0.683923	-1.50683e-05
PAX6	0.502211	0.6851	-2.55724e-05
PPP2R5C	0.503699	0.685795	9.62289e-06
STAT6	0.506324	0.687103	-0.000844091
STK4	0.505798	0.687103	1.20337e-05
E4F1	0.510178	0.690932	-2.94657e-08
RPS6KB1	0.510536	0.690932	-1.17371e-05
FOXO4	0.513584	0.693865	1.27047e-05
LATS2	0.519595	0.697562	-1.26356e-06
PRKCA	0.522239	0.699819	1.04518e-05
CSNK1E	0.523685	0.699874	4.14453e-10
THRA	0.523877	0.699874	-3.01929e-07
NFKB1	0.53193	0.707746	-2.35792e-05
JNK	0.533471	0.708716	3.87233e-05
ID3	0.539646	0.712603	1.10536e-07
IKBKB	0.539377	0.712603	0.000126571
Calcineurin	0.542706	0.715447	-2.80921e-06
NFY	0.544094	0.716678	-2.20956e-10
MYOD1	0.546163	0.718204	0.000750474
NfKb.p65.p50	0.546003	0.718204	0.000731518
PARD6.SMURF1	0.551328	0.722587	1.91953e-06
YWHAB	0.552286	0.723243	1.22787e-05
RUNX1	0.572009	0.741923	-0.00020291
MAX	0.574346	0.742883	-1.99419e-05
TICAM1	0.574167	0.742883	0.000235348
PRC2	0.57666	0.743341	4.20098e-05
PRKCQ	0.575772	0.743341	-1.71583e-05
RARA	0.576686	0.743341	4.8491e-06
PPP1CA	0.581145	0.745567	-1.62435e-05
GLI3	0.584393	0.74725	9.48801e-06
PKCtheta.Nfix	0.583658	0.74725	-1.42168e-07
POU2F1	0.594643	0.754905	-4.20628e-08
SMC3	0.596357	0.755865	-1.86012e-06
TLRs	0.603717	0.763354	-0.00051088
MAP3K14	0.60467	0.763792	-7.31266e-06
USF1	0.606727	0.763792	-1.52357e-05
NR2C2	0.613955	0.769751	-4.59581e-08
HDAC2	0.615437	0.77015	2.17514e-06
NAE	0.616386	0.770726	3.20931e-06
PHB2	0.621594	0.774172	6.61578e-06
NEDD4L	0.627762	0.779566	-1.20319e-06
PRDM1	0.628797	0.779593	3.83313e-09
TLR4	0.628911	0.779593	0.000577301
BCR.ABL.fusion	0.632007	0.781588	-4.62644e-05
EGR1	0.637231	0.784906	-0.000288661
MAP2K2	0.638171	0.784906	2.73487e-06
PTPN2	0.638141	0.784906	-4.87994e-05
KIT	0.641308	0.787536	0.000906408
AKT2	0.642388	0.788249	-0.000103643
RPS6KA3	0.64381	0.788267	0.000229261
NFYA	0.650491	0.793257	9.32774e-08
AURKB	0.652344	0.79429	-9.96096e-08
PRMT5	0.659822	0.801538	3.1922e-05
LCK	0.667246	0.808723	0.000338063
AURKA	0.67031	0.810126	1.00711e-06
ELK1	0.670605	0.810126	0.000324316
ULK1	0.67164	0.810126	-1.66102e-06
CUL1	0.677236	0.812683	-3.93502e-09
ITCH	0.678102	0.813104	2.43121e-05
EWSR1	0.679256	0.813869	-1.79403e-05
AHR	0.680165	0.813881	-5.08379e-12
TGFBR1	0.68262	0.813881	0.00134652
PRKCB	0.686465	0.816309	2.04448e-06
CIITA	0.688606	0.81706	0.000104283
POU3F1	0.689685	0.81706	-6.25508e-08
YAP1	0.689283	0.81706	-0.000242555
HMGA2	0.692301	0.81752	-5.01603e-06
PRKACA	0.697166	0.820991	0.000141118
MAPK7	0.704517	0.826564	8.06563e-10
PTCRA	0.704185	0.826564	-0.000409378
MKL1	0.708908	0.830481	4.12547e-06
PDGFRA	0.7142	0.833586	0.00104745
SRF	0.716782	0.834967	-8.93407e-06
SIK1	0.724829	0.840397	4.33937e-08
FOXO3	0.729886	0.843781	1.29476e-05
PPARGC1A	0.733463	0.847295	-1.05324e-05
CASP8AP2	0.735341	0.848736	-2.78405e-07
PPARA	0.736596	0.849049	-3.88504e-06
BCAR1	0.73721	0.849137	3.28696e-05
PRKAA2	0.738498	0.849999	-2.73754e-06
LAT	0.744683	0.854004	-0.000306531
CDKN2A	0.757409	0.866942	8.15218e-07
CUL4A	0.7606	0.866942	-4.21592e-09
EGFR	0.759366	0.866942	-0.00114459
ERCC6	0.760909	0.866942	-5.90507e-06
JAG2	0.760633	0.866942	-0.000742087
RFXAP	0.759437	0.866942	-3.48598e-11
PRKAA1	0.764295	0.869544	-2.95557e-06
PLCG1	0.772834	0.877361	-5.45106e-05
ATF4	0.777769	0.878039	2.96268e-06
MAPK8	0.776705	0.878039	0.000360385
PTEN	0.781706	0.879422	-9.0537e-05
FGFR4	0.792936	0.887913	-0.000905906
HRAS	0.795565	0.888549	-4.71124e-05
MAP3K5	0.796628	0.888549	-2.31245e-05
RNF111	0.80124	0.890966	1.76118e-06
NR1H3	0.806676	0.892661	-9.30174e-07
FOSL1	0.812677	0.897414	-7.05725e-08
SMO	0.815586	0.899997	-0.000664064
CDK1	0.822996	0.903323	-0.000388174
ERK1.2	0.828848	0.906391	-0.000143259
GNG12	0.834762	0.910335	-0.000138922
HOXA9	0.842259	0.91346	2.20243e-07
NAE1	0.841892	0.91346	-2.05726e-05
JAK3	0.845311	0.914884	4.33614e-05
CASP8	0.851562	0.920387	8.06312e-06
KLF1	0.85839	0.925865	-6.75188e-07
AHR.ARNT	0.870193	0.932593	3.68732e-09
MYBL1	0.876526	0.93837	-9.94902e-08
PPARD	0.877641	0.938927	-8.09006e-08
DLX5	0.88159	0.939594	2.09109e-06
HAND1	0.880264	0.939594	2.18382e-07
NOTCH2	0.882433	0.939594	0.000299418
PIK3CA	0.880922	0.939594	8.83782e-06
ELF1	0.887426	0.940529	6.45808e-07
JAG1	0.886608	0.940529	0.000366957
NOS1	0.886591	0.940529	3.72189e-07
JUND	0.900444	0.947899	2.445e-05
ILF3	0.903895	0.950832	-1.42109e-05
ADAM17	0.905903	0.951108	-0.000168381
CHEK2	0.911661	0.955247	5.179e-07
TFEB	0.914861	0.957964	-1.09192e-06
FBXW7	0.919542	0.959909	-2.6159e-08
CXCL1	0.921993	0.960968	2.50341e-05
SGK3	0.928419	0.965751	-3.76478e-07
CDK5	0.930339	0.96619	1.3697e-05
SMAD1	0.93316	0.96813	-2.95213e-06
AKT1	0.942308	0.970178	-5.64032e-05
MAPK3	0.94165	0.970178	-5.67855e-05
TBX3	0.941082	0.970178	-1.14087e-06
TRAF6	0.938808	0.970178	-1.28277e-05
IGF1R	0.945714	0.970941	7.36502e-05
PPARG	0.949067	0.97375	-2.53594e-06
VAV1	0.950798	0.974352	2.9392e-06
FOXO1	0.954718	0.975741	-1.38138e-06
TYK2	0.959758	0.977019	2.54247e-05
IRF3	0.962947	0.979079	8.38724e-07
NR1H4	0.970187	0.984537	-1.32528e-08
ZFYVE9	0.971003	0.98472	-4.88768e-06
DLK1	0.978257	0.989534	3.99178e-05
BMI1	0.980847	0.989988	3.41606e-07
SREBF1	0.984087	0.990995	-7.73392e-07
PRKD1	0.98523	0.991513	1.43776e-06
FLT3	0.9961	0.996827	-1.03574e-05
MEF2D	0.994416	0.996827	-1.52713e-07
PGR	0.995051	0.996827	1.10335e-07
VDR	0.993456	0.996827	3.19968e-08
